# DNA O-MAP uncovers the molecular neighborhoods associated with specific genomic loci

**DOI:** 10.1101/2024.07.24.604987

**Authors:** Yuzhen Liu, Christopher D. McGann, Conor P. Herlihy, Mary Krebs, Thomas A. Perkins, Rose Fields, Conor K. Camplisson, David Z. Nwizugbo, Qiaoyi Lin, Nicolas J. Longhi, Chris Hsu, Shayan C. Avanessian, Ashley F. Tsue, Evan E. Kania, David M. Shechner, Brian J. Beliveau, Devin K. Schweppe

## Abstract

The accuracy of crucial nuclear processes such as transcription, replication, and repair, depends on the local composition of chromatin and the regulatory proteins that reside there. Understanding these DNA-protein interactions at the level of specific genomic loci has remained challenging due to technical limitations. Here, we introduce a method termed “DNA O-MAP”, which uses programmable peroxidase-conjugated oligonucleotide probes to biotinylate nearby proteins. We show that DNA O-MAP can be coupled with label-free or sample multiplexed quantitative proteomics, targeted chemical perturbations, and next-generation sequencing to quantify DNA-proximal proteins and DNA-DNA interactions at specific genomic loci. Furthermore, we establish that DNA O-MAP is applicable to both repetitive and unique genomic loci of varying sizes, from kilobase *HOX* gene clusters to megabase alpha-satellite repeats, and that DNA O-MAP can measure proximal molecular effectors in a homolog-specific manner.
