## Supplemental Table 7 for "DNA O-MAP uncovers the molecular neighborhoods associated with specific genomic loci"

### Sheet: Sheet1
GeneSymbol	HOXB-1_+GSK126	HOXB-2_+GSK126	HOXB-3_+GSK126	HOXB-1_-GSK126	HOXB-2_-GSK126	HOXB-3_-GSK126
MSH2	4.75593	4.81401	4.95455	6.21047	6.68965	6.96853
GTF2I	3.38732	3.95523	4.57777	6.76925	6.56327	6.9383
HNRNPM	6.37935	7.01017	6.68177	5.29354	5.23663	5.06416
ANXA2	7.94925	7.71612	6.80798	4.99064	4.73579	4.95918
PRPF8	4.56583	5.21884	4.53449	7.08885	7.88382	8.2604
PCCA	6.16783	6.85252	6.89622	4.72348	4.41669	5.04179
FUBP1	3.21099	3.6955	3.86761	5.94706	6.20903	7.43605
H1-5	8.74587	7.35834	10.9718	3.3946	3.1886	2.75645
MCM3	4.25391	4.30313	4.21237	5.63632	6.63305	6.91133
COPB2	13.1497	10.6147	13.2649	1.50134	5.91954	4.22446
HNRNPD	2.17517	3.22239	3.3353	5.90767	5.99151	7.57684
SRSF1	1.74163	3.44963	3.69505	5.9008	6.37412	6.19451
RBM8A	2.52167	1.61198	4.14113	10.1218	8.9296	13.7414
MYH10	11.1835	11.741	13.7139	6.08905	5.87065	2.1271
SNRNP70	3.49754	3.79496	4.72713	5.71398	6.4341	6.38566
HNRNPH1	3.00168	3.29324	4.23973	5.24593	5.59077	5.86698
HEMGN	0.628347	1.27309	3.0423	6.31416	5.40642	8.0094
QKI	3.96348	3.4936	4.18851	6.2168	6.06758	7.84296
SMC3	5.19372	5.28668	3.31348	7.55938	8.54052	9.44305
GAPDH	6.67872	7.26536	6.78623	4.63462	5.21458	3.52008
EMD	3.79073	2.55447	3.3668	4.8687	5.47952	6.0955
HNRNPR	3.2419	3.13835	4.55464	5.73789	5.66098	6.56953
CPSF2	6.40598	7.35203	6.6484	5.43282	4.29553	5.03165
SNRNP200	4.26235	5.76724	4.99597	7.10125	7.44243	6.68095
EEF1A1P5	6.72084	6.3697	7.62255	4.78803	5.04054	5.53071
HSPD1	6.64017	7.84851	7.51401	5.81744	5.11917	4.22761
IPO7	8.86712	7.49624	12.7036	2.07885	4.63541	2.87212
SMARCA5	3.53313	5.61217	5.12337	8.69448	6.99774	9.54777
EIF4A2	8.06416	8.16985	11.0602	3.81053	6.21631	3.81683
EEF1G	8.31653	7.40119	7.13439	5.52545	6.1964	4.40168
EWSR1	2.81204	3.70201	2.32952	5.68289	5.91203	8.89022
CLTC	8.26263	7.54717	6.26559	5.30911	5.59033	4.82474
EIF3J	4.66066	4.37675	4.23806	6.47808	6.91117	5.18231
SHMT2	6.90456	7.41453	6.40386	5.66296	5.51703	6.14156
PSME3	3.51101	2.83281	4.45189	5.1702	8.27854	7.81784
HNRNPUL2	3.77305	3.48765	4.69077	5.72248	6.74172	5.17288
TPX2	4.00096	4.00368	4.29828	6.23646	7.83827	5.32131
CCT2	4.89728	3.5534	3.4686	6.58857	6.73846	10.0908
SNW1	4.01525	4.98287	3.50329	6.01444	5.26468	6.64965
STMN1	9.86652	9.64558	8.18804	4.07859	4.72722	7.68121
TRIP13	9.54163	9.25455	12.3117	8.00616	3.77356	4.30538
TUBB6	6.51793	7.38117	7.25236	5.08303	6.38035	5.4103
EIF5A	6.19238	6.40188	5.59841	5.5516	4.86134	4.87582
RNMT	3.10129	3.93951	4.38677	6.71873	7.09875	11.523
PPIA	6.24764	6.39752	5.9027	5.64889	5.43088	4.72185
DDX21	3.2871	4.14829	5.18942	6.72982	6.94928	5.33137
HNRNPA2B1	3.4554	4.07999	4.49886	5.25355	5.17002	4.64859
MCM5	3.39649	3.3822	5.4592	6.57676	5.9195	8.5426
SF3A3	4.85547	5.64118	4.36769	6.9728	8.94286	6.29249
PARP1	5.03947	4.23702	4.66237	6.02967	6.68681	5.2351
SYNCRIP	4.47076	3.08774	3.44973	6.04028	5.1779	4.64368
MCM2	3.34678	4.82859	5.59663	6.16985	6.86942	8.25532
HNRNPK	4.29111	4.3835	4.78538	5.4823	4.86686	5.07946
TMPO_1	2.97524	2.64116	4.23309	5.41692	5.31227	4.23309
EP400	2.3873	2.48696	3.92159	5.90543	5.4027	3.92159
NCL	5.7713	5.38108	9.94739	3.29946	2.90184	2.76442
APEX1	3.58736	3.28265	4.5394	5.44783	5.74945	4.5394
ZRANB2	3.56003	3.03942	4.73617	6.49673	5.97134	4.73617
TOMM20	5.70268	6.25728	4.12928	3.02547	2.72373	4.12928
SUMO3	6.11774	5.76302	4.78942	2.92349	3.42466	4.78942
MRTO4	3.36292	3.84662	4.87391	6.37841	5.88813	4.87391
STRBP	3.72876	3.2446	3.32553	5.24443	4.93648	7.98221
RCC2	2.96881	2.37356	3.81475	5.90277	5.79883	3.81475
HNRNPL	3.07662	3.30927	2.90266	5.56565	5.31953	9.67028
VIM	8.47739	7.91603	4.95308	3.00294	3.54126	4.95308
HNRNPAB	2.57066	3.07684	4.07722	5.80901	6.42398	4.07722
ANP32E	4.18142	4.52344	5.08534	5.81953	6.1725	5.08534
SUPT16H	3.60575	3.47384	4.2347	5.37783	5.44856	4.1925
DDX23	3.9768	6.93013	4.00028	7.96274	7.21599	7.52687
HNRNPUL1	3.79146	3.55967	4.51987	4.81925	4.99235	4.51987
DYNC1H1	8.79259	7.03098	8.73693	6.44056	6.583	4.19968
TARS1	5.2002	5.15173	3.27813	6.56247	6.0086	6.03167
EBNA1BP2	2.60598	2.05732	4.60183	5.49394	5.35953	4.60183
PSMD1	3.45345	5.29675	4.33511	6.70101	5.85231	5.4309
SNRPD2	9.60112	8.48735	4.61587	3.33436	2.65872	4.61587
HNRNPA1	3.26754	3.77583	4.22992	5.45589	5.18711	8.29523
PRPF6	3.48951	3.83981	6.51591	7.46241	6.73114	6.91328
HSPA1A	6.96548	6.8807	5.24578	5.19479	4.95304	4.65333
EDC4	10.7334	8.99329	19.6834	3.90832	6.65588	3.31708
PRMT1	3.76943	4.13226	4.7439	7.61963	7.60901	4.7439
GNL3	3.55262	3.76944	4.82706	5.48808	5.03026	4.82706
SRSF2	3.30349	2.39123	4.53499	5.49513	6.85808	4.53499
PSMC4	3.99656	4.2012	4.63063	6.83632	6.58619	4.63063
KDM1A	3.00549	2.28822	4.07636	6.79533	5.30263	4.07636
PSME1	5.82855	8.04786	5.10228	2.93465	4.35327	4.42061
EFTUD2	3.34426	4.50973	4.75698	6.80163	7.82173	4.89675
AHNAK	12.0282	11.7183	5.14911	3.56699	3.73675	5.18116
BAZ2A	1.72971	2.43564	3.37108	7.87899	6.29278	3.37108
LMNA	8.1901	6.97242	5.07612	4.39977	3.89831	5.09895
NUDC	9.01546	8.35312	4.119	-0.375569	3.33096	4.119
GLRX3	7.97042	7.16483	4.81557	4.29819	4.25042	4.81557
MTHFD1	7.71613	8.30286	15.0376	6.31102	3.81199	3.97534
TOP2B	3.88392	3.5619	4.23824	8.59364	6.5786	4.51659
ENO1	6.19924	5.67967	9.11345	4.37829	4.57125	4.82914
H1-3	9.49102	8.04865	4.49054	4.05621	3.33199	4.49054
STIP1	7.48935	8.29323	4.0519	2.92653	3.88678	4.0519
NUP133	8.28682	4.3274	9.71134	3.80192	3.88172	3.93243
ARID1A	3.79005	4.56833	4.70649	5.34382	5.59681	4.70649
PPIH	4.91405	6.13419	3.78238	7.33721	5.89273	6.91761
SMARCD2	1.6894	3.60927	3.80059	8.70263	7.14303	3.80059
TFAM	7.97714	6.2768	11.4234	6.04997	5.06207	3.43634
TSR1	2.65421	3.30348	4.63869	4.87319	6.47627	4.63869
RPL22	6.27816	5.14635	4.12433	2.47074	3.72904	4.12433
ANXA1	7.03238	7.42431	4.63306	4.51236	4.16586	4.63306
SRSF7	3.81208	2.71116	4.54451	5.87815	4.97247	4.54451
RPS9	5.93112	3.81568	4.39406	5.75738	6.79746	6.11786
VDAC1	9.03924	6.46089	4.78027	3.53971	3.56013	4.78027
PAPSS1	2.54599	3.7599	4.08124	8.13658	6.27538	4.08124
TOP2A	3.36473	2.4613	4.5275	7.46281	5.20677	4.5275
DAZAP1	2.46654	3.62222	3.55371	5.97441	3.51854	6.53011
XRCC6	3.87392	4.653	4.50576	7.15459	7.23752	4.50576
FLNC	7.8806	7.81235	6.32541	5.06692	5.87165	6.70189
PGD	7.24231	6.72208	5.15032	4.84311	5.46713	4.3067
TALDO1	5.2119	5.57849	6.91181	4.86981	5.01111	4.21757
IQGAP1	11.2734	8.87569	26.6281	4.81348	4.06564	2.62919
RAD50	9.6418	8.06649	20.0578	5.54772	5.18754	2.70909
RTN4	11.7484	9.90815	3.92834	2.93327	3.79181	3.92834
SRRM2	7.20657	7.12418	4.65272	3.44773	4.91504	4.65272
ACTN4	6.8266	7.60711	6.11708	5.83687	6.06853	5.91423
HNRNPDL	2.5161	3.40456	5.7184	5.69695	5.6317	8.03565
SRSF6	4.46662	5.09309	4.96367	6.2078	6.41281	4.96367
DDX5	3.88452	4.26806	4.84096	6.3373	6.95544	4.53304
RPL4	7.61092	5.50846	11.2731	4.74615	5.21203	3.5515
YWHAG	7.63109	6.25906	4.5319	4.29012	3.94089	4.5319
RBBP4	3.61237	4.35716	4.52957	8.60392	6.75405	4.52957
RPS20	9.80597	7.6246	3.84749	3.26119	3.51233	3.84749
BLVRB	8.89594	8.86954	1.65562	2.15443	0.713522	1.65562
RPS6	4.46067	8.84211	19.1944	1.87168	0.619546	3.08595
PSMD14	5.04877	4.15409	4.82161	7.9227	7.12211	4.82161
GPKOW	3.79044	4.9144	4.61911	6.88241	6.46988	4.61911
PDIA3	9.11758	6.81898	1.75622	2.42769	-0.863789	1.75622
KHDRBS1	3.45025	4.01381	4.69705	5.52651	5.00556	8.51705
KPNB1	6.98466	7.28067	7.71656	4.64362	5.12069	7.26325
IGF2BP3	6.87029	6.66712	4.56442	4.94147	3.89928	4.56442
COX5B	6.57676	4.89808	9.9458	5.493	3.24312	2.42693
SNRPA	7.05983	10.0959	4.18408	3.93127	2.95959	4.18408
CSTF3	5.93241	3.90246	0.726	5.68396	6.59455	9.76253
XPO5	3.63051	4.31954	4.38569	11.2039	8.40905	4.38569
OLA1	6.86162	6.68732	17.751	3.70329	3.00263	3.16597
LRRC59	6.61008	6.76502	4.96821	4.61297	5.24129	4.96821
TAGLN2	7.0424	6.44633	3.90578	4.39469	1.58178	3.90578
BCL2L2	5.8919	4.23062	4.05353	3.14067	1.55255	4.05353
POLR2C	2.93084	4.74307	3.99627	9.11395	8.10607	3.99627
NOP56	4.32633	3.55803	3.55364	6.26517	4.20496	8.81642
NSUN2	2.61281	4.89157	4.44675	6.91264	6.62774	4.44675
BZW2	7.11642	7.14946	16.1083	4.90976	4.43776	3.63038
CALU	5.72507	5.078	4.72583	3.76756	4.61107	4.72583
AKR1A1	6.54261	5.9993	4.58762	3.88496	4.88928	4.58762
CD2AP	9.3079	13.0462	25.5488	8.46327	6.88544	2.76232
CSTF2T	4.43229	5.81088	4.2332	4.96613	7.67883	8.0032
PKLR	7.36904	7.2206	4.92987	4.42021	5.43187	4.92987
MCM4	4.49736	4.24398	5.83455	6.99031	6.97657	5.09404
UPF1	9.45588	9.11037	26.3675	3.72256	6.14954	2.65899
RPL13A	6.99987	6.25387	4.65891	5.07874	3.6728	4.65891
VCL	8.41731	7.84437	4.9664	4.94624	5.03889	5.26827
EIF3G	4.95491	4.28707	4.45916	7.50501	7.35471	4.45916
PSMD3	5.08539	5.7958	2.70216	5.37138	7.2504	9.90163
MAP4	8.74593	8.62432	4.74352	5.01713	5.08617	4.74352
EFNB1	4.51326	3.16195	4.02973	5.85371	5.7235	4.02973
SUGT1	3.39484	4.08895	4.38108	4.74657	6.20762	4.38108
UBE2L3	2.0491	4.17707	4.36721	6.8909	5.11472	4.36721
MCM6	4.11533	3.72821	3.90022	6.27196	5.40684	3.90022
RPL18	7.73401	6.04092	4.86154	4.9304	4.08551	4.86154
GART	4.47532	4.02363	6.135	7.46089	5.11631	7.77305
SETSIP	4.90979	5.09925	4.83709	7.07245	6.69725	4.83709
PSMF1	3.90657	3.60597	4.19339	5.14571	7.15622	4.19339
KHSRP	3.72376	4.45396	5.8743	5.93379	5.40953	7.50406
SMC4	5.25157	4.40346	2.09085	9.1481	10.2117	31.2582
PFKP	3.24823	7.2633	3.46555	7.5244	7.40608	16.3242
SND1	7.78516	6.7519	5.29077	5.40527	5.24123	5.31624
MOB1B	8.34435	7.18547	4.77442	4.88966	5.06279	4.77442
CAPN1	7.86422	6.82867	5.01247	4.58255	5.49451	5.01247
G6PD	7.12777	4.87422	15.7255	1.40654	4.36438	3.9031
NDC80	7.02146	8.56403	3.76546	9.08039	8.97125	16.8856
DNAJC9	4.42943	5.55428	4.76645	7.63134	7.56285	4.76645
SNRPD3	6.0342	6.69211	4.47994	4.19193	4.94046	4.47994
ALDOA	5.83487	6.26496	9.97346	4.39974	4.62265	5.83606
PRPF4	4.53214	4.66262	4.6178	6.28735	8.05591	4.6178
CAD	9.29539	9.65192	3.63566	4.5584	4.2172	3.63566
CPSF7	3.687	3.17922	4.74961	4.73915	7.60801	4.74961
CHERP	2.78269	5.50623	4.03963	8.28824	9.96195	4.03963
ATP5F1B	12.6953	10.6282	3.7425	3.18495	5.6945	3.7425
SMU1	10.0912	10.6676	3.01579	2.95293	4.8167	3.01579
ST13P5	7.75125	8.1595	4.15451	5.04419	4.19502	4.15451
ACTG1	7.60087	7.05799	4.4573	4.27234	4.7389	5.02405
FADS1	7.79709	2.69008	2.47316	7.4746	6.05514	10.392
DHX15	6.11158	5.2638	4.06739	6.38567	5.98777	9.72048
MCCC1	3.81218	5.70599	4.57844	6.79839	6.36773	4.91149
VDAC3	6.57767	4.98673	4.23328	3.39461	4.38085	4.23328
PTPN11	7.21728	5.18599	11.9471	5.9888	4.58292	2.69071
SF3B1	3.64834	3.88582	4.74843	7.3916	7.48268	3.75731
FLNA	8.50049	8.08121	5.40605	6.29079	5.7037	4.44973
RPL10A	6.48705	4.93269	3.92185	3.88235	3.82233	3.92185
CDK1	3.96958	4.59977	3.95371	6.52687	7.95426	3.95371
MYH9	9.63822	10.4828	4.30852	5.11972	5.29609	4.30852
ABCE1	4.79795	5.03248	4.35247	8.06431	7.71941	4.35247
VAPA	7.29975	7.04038	4.62488	5.28423	4.71956	4.62488
CPSF6	3.71151	4.82817	4.38384	5.21947	7.32036	4.67688
DHX9	3.59733	4.40415	4.70806	6.82976	6.80327	3.98884
NUP205	9.07268	6.32626	3.8081	4.28866	3.6039	3.8081
SRSF10	3.3181	4.37946	4.51424	4.80742	6.70192	4.51424
LCP1	9.51382	8.99323	4.41541	5.2985	5.20708	4.41541
PSMD11	8.69757	7.2831	3.92812	5.05647	3.77475	3.92812
PRKDC	5.4311	5.37619	5.1456	6.64636	6.35928	5.17216
AK2	6.99139	7.66146	4.85004	5.48655	4.96274	4.85004
P4HB	6.18197	8.89389	29.2414	1.88298	4.73133	2.32802
TGM2	8.03548	7.58961	4.77463	5.32372	5.30823	4.77463
ANK1	5.15973	6.68474	0.307466	6.29159	6.93121	14.1014
IK	4.39585	0.689612	3.73683	5.33491	6.30193	3.73683
CUL1	4.83718	2.60641	3.1968	8.63276	7.25624	3.1968
NUP98	8.45165	7.92648	4.25895	4.86737	4.79452	4.73495
EZR	7.43885	7.35148	9.04588	6.01408	7.91018	4.10399
PKM	8.63666	7.00092	4.26409	4.46694	4.58582	4.83385
TPR	8.7169	7.63543	4.36286	4.90494	5.21165	4.36286
PML	8.75086	10.5225	3.82358	5.46419	4.1427	3.82358
AIMP1	8.67587	8.29923	4.67501	5.31472	5.56747	4.67501
CDK9	6.31102	6.85576	6.50405	6.86557	7.05226	8.95606
CBS	6.39505	4.24635	3.923	3.88336	2.67847	3.923
SUPT5H	3.61575	4.38418	4.30172	4.72279	5.37951	4.17365
NKRF	2.51428	3.61663	4.43929	4.63065	9.32072	4.43929
NELFCD	1.01564	3.91264	4.58945	4.85487	5.1865	4.58945
RPS3	5.18378	3.82023	4.71605	5.67052	7.44331	4.71605
TAF15	3.98573	4.32001	5.26194	5.23566	5.08967	8.19669
RPL6	7.68548	5.04375	5.41791	3.70733	3.88192	5.75339
SYNGR2	7.87913	10.9977	3.46779	2.45806	5.61601	3.46779
PSMC3	4.72509	2.9977	3.22096	6.99588	6.86475	3.22096
UBE2K	2.6482	5.13742	1.18958	7.72119	8.81003	39.0311
ATP5F1A	6.7845	7.37458	4.71116	5.12663	4.04308	5.53893
MSN	5.5278	4.44255	2.00685	6.18504	6.72888	20.1845
DDX39B	3.52076	5.21156	5.39587	6.38701	5.61513	13.14
TMCO1	5.89813	5.47241	4.53722	5.46569	6.80047	10.2911
PDCD6IP	8.07495	7.18633	4.33735	4.56137	5.46981	4.33735
ARPP19	7.75814	8.19179	4.44566	4.15764	5.98306	4.44566
SUB1	8.22956	5.51339	3.88526	6.68634	8.61206	15.8053
VTA1	4.9572	7.34744	4.24883	1.94291	4.73829	4.24883
RTF1	3.60674	2.67567	3.65791	6.79089	3.9871	17.749
CLIC1	6.22798	4.81126	6.68141	4.93045	4.42952	5.51614
API5	4.60616	5.58964	5.00093	5.98569	6.58076	5.00093
YWHAE	7.42962	7.52096	4.1374	4.40801	4.35356	5.29105
PPIF	9.257	7.52844	6.53095	4.35355	6.97988	6.88758
H3C15	7.80229	5.3757	2.55119	3.05292	2.51694	3.4711
PSMC6	2.01214	-0.00440872	4.7793	5.2925	5.58014	2.93137
PGRMC1	6.56426	6.06722	2.83057	5.53254	7.55631	11.7908
NME2	7.04336	6.3948	4.74025	5.10195	4.94594	5.16805
ECI1	6.98869	7.15999	4.50472	3.94322	5.81344	4.50472
HBZ	5.65187	4.89263	4.68614	4.72292	4.78252	4.31292
DDX1	4.62917	5.61851	4.80904	6.45256	7.40513	4.74836
TCP1	5.41145	6.87331	9.85284	5.6975	5.52535	5.3585
PABPC1	6.86171	6.85586	5.33003	5.51047	5.59267	5.76251
FUBP3	5.0731	5.25691	11.1112	4.54335	4.49719	3.9672
ZNF326	3.72776	3.70156	2.19113	3.17405	10.4739	30.4261
TOP1	4.23875	3.77065	5.67641	6.37455	6.09524	4.58477
RPL28	7.22561	6.72031	5.16234	3.22754	5.29242	6.12157
SARNP	6.11738	8.49018	4.26428	4.17808	5.13348	4.26428
PGM2	6.74237	7.27068	2.75576	2.58999	4.81344	2.75576
CSDE1	7.37629	5.30389	18.0297	4.67494	5.90505	3.62785
RAB5C	6.23371	6.19986	2.4342	5.0456	7.64461	12.0272
PUF60	6.06355	4.85423	3.19867	6.31633	5.16452	6.42213
SEC31A	13.2898	8.48088	2.09171	4.84812	3.31084	2.09171
CCT8	5.87991	4.6123	5.10907	6.61771	6.39405	5.06533
TLN1	8.19941	7.78859	5.08889	5.87941	5.69647	5.51175
FAM98B	3.29275	4.76225	4.24348	4.84448	6.95896	4.24348
GSPT1	9.48986	10.0444	4.00597	5.6133	5.81799	4.00597
ACLY	8.61874	7.37749	4.78762	5.43286	5.98459	4.51507
PRDX1	7.5733	6.72897	4.41256	5.39067	4.663	4.76092
YWHAQ	7.91969	6.48072	2.63625	4.90457	2.4585	2.63625
RBM4	4.80277	4.36721	4.6183	7.50467	5.14089	4.66667
RPA1	4.24162	6.3122	4.28495	6.02686	5.12699	8.43873
EIF4G1	7.76701	6.15019	6.80293	7.22397	5.3644	4.19959
NASP	7.00256	7.05773	4.66938	5.74973	4.98613	4.66938
DCTN2	3.81901	5.78061	4.20245	7.36191	6.65812	4.20245
AHCY	4.68488	5.64196	4.43202	6.66832	6.40377	4.60314
NOP58	3.79525	3.22382	2.55151	7.05669	3.87616	27.2923
IMPDH2	4.68763	6.93187	30.1546	5.30629	2.99526	1.41926
ENO2	5.44964	4.18164	4.51635	4.26478	3.34893	4.51635
FBLL1	2.30857	3.70501	4.8042	6.23032	3.73895	4.8042
RBM17	2.61648	4.95491	4.43942	6.71196	4.75094	4.43942
IMP4	3.70862	-0.54652	1.87725	4.14659	4.96286	1.87725
VDAC2	7.44055	4.48867	4.51394	3.7205	4.31541	4.51394
DDX46	6.42883	5.04743	4.00437	6.52447	5.29879	11.7108
NUP85	5.95818	9.17918	2.75325	-1.5155	5.79444	2.75325
EIF6	3.57821	6.38902	4.14037	7.79909	7.94491	4.14037
FTSJ3	4.01145	4.94512	4.68246	2.70484	3.82602	4.68246
PPIL4	4.56398	2.09104	2.25395	8.50413	5.66804	2.25395
ASNS	7.41521	7.09615	4.93282	5.19839	6.07276	4.93282
SEC24C	9.44395	9.54302	3.24815	5.8862	4.69324	3.24815
PCMT1	7.12346	6.19167	4.39543	5.76576	3.85119	4.39543
PLEC	8.09473	7.48709	3.25234	5.38278	4.01595	3.25234
DDX17	4.48961	4.50382	6.33547	5.62567	5.6018	9.71731
DDX42	5.07969	5.42005	3.20505	4.0153	6.70043	10.6695
GSTP1	6.84614	6.02434	2.84994	4.64563	3.23352	2.84994
SRRT	5.85431	6.26118	6.25762	5.41102	6.37488	4.84874
SNRPC	4.64441	4.43808	4.51575	7.75803	5.06966	4.51575
RDX	6.44132	7.18028	6.3235	6.50291	7.34252	8.93005
PAICS	8.4834	7.55243	4.36154	5.2042	5.9074	4.36154
RFC4	5.89302	5.44765	5.0208	7.47403	6.71811	5.0208
SEPTIN8	7.88966	13.4127	3.29197	3.67551	6.26516	3.29197
GLUD1	8.28772	9.21976	4.72291	7.11063	4.45109	4.72291
RPS2	5.54393	4.88002	4.95178	5.7433	6.53856	4.95178
RPL8	5.69947	5.31349	15.4897	7.74492	2.99334	1.8773
HNRNPH3	3.52491	3.50587	6.96228	5.91385	5.57772	7.00061
U2AF2	5.28305	5.13211	5.90139	6.55661	6.5741	5.13122
MARS1	5.9826	5.88705	5.92393	5.50252	5.89334	2.54478
USP14	7.54106	6.37593	5.03866	6.04347	4.95271	5.03866
PRDX5	6.82356	7.48562	4.37658	4.4326	5.9834	4.37658
ALYREF	3.84942	5.81004	14.772	5.14414	4.47263	2.34956
MTREX	5.72788	5.67838	12.0265	4.32446	6.74755	4.3271
OAT	7.44737	5.47195	4.60063	4.86442	5.05326	4.60063
SON	4.46303	4.80686	6.0249	8.14773	8.01433	4.09084
SUMO1	6.58766	6.86668	5.09131	5.4774	5.88732	5.09131
FERMT3	5.90761	6.90319	4.77746	6.61143	5.94552	8.2023
DDX41	4.33133	8.34374	42.5137	5.98617	5.7722	0.785143
HNRNPA3	4.2578	4.09242	6.31611	5.40704	5.21625	9.82185
UBR4	6.46496	12.6135	3.55568	4.43611	5.25465	3.55568
RFC5	4.9004	5.55019	4.46858	6.17814	7.32519	4.46858
XRCC4	2.24757	11.7837	28.0278	8.31045	4.78836	2.47035
FH	5.4488	7.83616	4.52352	4.59002	5.23942	4.52352
RPL5	7.91451	5.56592	4.86146	4.87318	5.41833	4.86146
RPL18A	6.56624	7.17582	4.16922	1.28533	2.84607	7.11916
RFC2	5.39637	6.09082	4.50915	8.36099	7.2686	4.50915
RAVER1	4.58549	3.22467	0.889636	2.48886	5.3004	25.4742
NUP93	7.59137	5.73739	3.60489	4.65039	4.62015	3.64609
MSH6	5.92524	3.88841	2.0446	5.5416	4.55404	31.6472
RPL21	5.59581	7.3932	4.52396	4.80589	5.29354	4.52396
LDHA	7.19915	6.2798	5.37006	5.40149	4.83272	6.33628
YARS1	7.94096	7.36759	3.81462	4.78633	5.13855	4.90265
MTA2	4.48486	5.62326	7.07443	6.63285	7.29004	6.01753
FDPS	6.25273	5.79718	4.81393	5.52062	4.97348	4.81393
HNRNPU	4.62793	3.81342	7.73517	4.98511	4.09538	2.55891
HADHB	6.49555	7.12519	4.62408	5.66169	5.03118	5.00996
LDHB	5.83369	6.78484	4.81091	4.66348	5.78235	4.81091
ATAD3A	5.49826	5.0712	2.39397	4.64564	4.99749	19.6564
SNX3	5.09463	4.10439	10.9789	4.2278	5.41457	3.33768
PTGES3	7.28829	2.57043	3.15989	2.88426	2.06689	3.15989
UBC	5.63929	4.51335	3.48297	4.62042	2.71684	3.62797
WRNIP1	5.83915	5.70457	15.3029	6.10538	7.03147	2.66463
ZC3HAV1	6.31312	10.4185	19.5954	10.9354	7.64245	3.45779
SMARCC1	2.84325	5.92681	3.37733	5.99049	7.96019	3.37733
GNAS	8.89055	6.40158	4.14024	6.02835	8.13158	13.6394
TNPO3	6.6528	5.05331	-0.00793103	2.02043	2.81928	-0.00793103
ALDOC	8.00816	8.20885	3.66789	2.82041	4.0585	6.95311
RPS3A	6.03353	6.57617	4.63793	4.53041	4.09408	6.03873
PHB	6.55123	4.15855	2.29133	2.93854	6.72199	22.2594
RBBP7	4.12848	5.76202	4.02871	6.40096	6.61154	4.02871
RPS28	13.4448	11.8243	0	4.50461	6.56397	0
PRDX3	6.64843	8.34832	4.45935	6.16243	5.1223	4.45935
THOC3	5.35368	4.49996	4.63456	5.12645	7.38434	4.63456
RAC1	5.11862	6.89856	4.51237	5.48814	5.83634	10.4729
DARS1	6.18487	3.9977	5.60961	5.36767	5.37818	10.4894
PC	3.82329	5.93989	4.28776	6.83701	6.37344	4.04561
ATP5F1C	6.44891	5.10532	2.82374	4.04009	5.5487	24.9312
FUS	5.0176	4.78118	5.40054	5.15167	4.87591	12.9417
CBX3	6.085	7.03269	4.32637	6.80922	6.94949	6.12495
CA8	6.08526	5.16948	1.90798	3.62986	4.8446	32.8235
VBP1	5.54969	6.20691	5.10133	6.61122	7.18863	5.10133
YTHDC1	6.21702	3.38173	3.26842	3.38662	5.682	10.3524
XP32	12.9859	6.40875	2.50674	1.60196	7.48856	2.50674
NONO	7.75205	6.31244	3.94477	4.78413	3.17224	6.04974
EIF4H	5.51854	5.83336	8.42851	4.33442	7.57427	3.31858
RPL7	7.30958	3.57682	3.50547	7.6507	2.96823	12.3912
PPIL1	6.13367	4.8401	5.09369	6.69278	6.02562	5.09369
UFD1	5.38117	5.43642	6.26347	6.97225	6.82781	5.13818
PARK7	6.68322	6.67954	5.09909	4.16515	4.65754	6.86169
BOLA2	14.4108	10.3621	0	3.91987	7.38643	0
TPM3	7.18754	6.64207	0.897518	5.53226	3.46327	33.7895
TUBB2A	7.62878	7.176	4.46399	5.13941	6.46233	4.46399
SDHB	3.92998	5.81451	2.55593	4.16424	2.98299	27.2395
GNL2	4.68796	4.9353	24.0828	7.77434	4.7658	2.92366
GLO1	3.68423	3.32217	28.0615	3.27716	6.60305	2.46084
RPSA	6.56159	7.83651	4.26743	5.70587	7.22581	10.6782
H2BC18	4.13241	3.60204	6.9062	4.86695	5.27214	9.15402
PSMD4	2.08032	4.907	31.992	5.92667	4.90133	2.0049
TRIM28	2.32505	3.82447	8.65992	6.74961	7.11667	6.19613
NPLOC4	8.48808	7.42385	4.09353	4.8634	6.82516	4.09353
HMGCS1	9.01778	8.51498	4.58596	3.41608	3.07225	9.09896
PPAT	4.71496	6.3613	22.1223	8.43549	5.99395	3.14974
DLAT	7.13143	5.22059	4.38978	5.51098	7.01696	6.70698
GANAB	2.74633	4.66418	27.7971	3.51777	4.06471	6.0653
HEATR1	3.27001	5.58267	20.5053	4.18508	7.19295	3.34028
RBM25	8.36022	5.30967	3.91881	5.9249	3.82884	3.91881
PRPF40A	5.64585	5.50074	7.90967	6.10951	6.04799	4.34949
SNRPE	2.56651	3.70189	24.4924	3.60999	5.5044	2.8763
PSMD5	6.66476	7.26131	3.10834	4.51124	5.57249	3.10834
CACYBP	5.98058	4.65836	4.89714	6.78817	5.62516	4.89714
CARM1	6.94485	7.33663	2.9089	3.62455	3.73942	5.75128
HEXIM1	9.4599	6.36151	3.9166	6.22751	5.11215	3.9166
BROX	6.36661	6.80604	4.45061	5.3879	5.68793	4.45061
CAT	8.09412	7.96022	4.44083	5.66683	6.02692	5.71741
FASN	8.64974	7.60809	3.3611	5.16418	5.52878	4.73514
LYPLA1	7.04313	5.52623	2.77657	6.03554	5.18262	7.95639
RPL7A	7.64587	5.63259	4.54398	5.04943	5.74637	4.54398
NSDHL	12.0875	9.88705	0	4.8464	6.44682	0
SSB	7.44783	7.70372	4.47395	4.80166	4.60455	6.96244
SRRM1	8.79838	4.64083	3.77391	5.51376	3.7176	3.77391
SNAP29	6.52071	3.49036	11.8331	7.5743	4.57447	2.47319
HSPA5	4.96921	4.91824	9.8548	5.20616	5.14331	5.2735
GATA1	4.57102	7.01859	4.90945	6.14299	9.00456	4.90945
CCT3	6.16962	6.5407	4.16601	5.81263	4.7135	4.16601
DNM2	10.0783	8.45176	2.16649	5.07449	6.66827	2.16649
TARDBP	3.92712	4.31924	6.66329	7.34628	5.79939	4.62196
GOT2	6.86846	7.93232	8.96843	2.66495	3.93141	10.824
AKAP8L	3.62593	6.06472	4.59565	5.18879	6.90303	4.59565
ATP5PO	5.7865	4.79667	4.60668	5.04281	4.58419	4.60668
TMEM263	8.64586	11.8363	0	5.3241	5.62937	0
CNP	4.80435	4.43705	10.3452	6.85869	4.4881	22.5545
ZNF638	3.30702	2.71889	33.4058	7.64345	5.80945	1.4682
ANXA11	4.92393	4.76751	8.12794	4.93734	5.87584	4.14009
RPL13	5.29567	4.09333	3.98498	4.83993	6.66884	3.98498
NUMA1	8.00359	7.51286	3.17611	5.85642	5.54846	3.17611
ACADM	8.02847	9.15582	3.11988	2.99652	8.2464	3.11988
HNRNPF	5.10838	5.78484	3.26024	4.57581	5.19503	6.67066
PRPF4B	5.54215	0.605053	17.881	4.477	3.88327	3.64568
TIAL1	2.21807	4.37042	7.99352	4.31199	6.26236	9.12251
HMGB3	4.17181	5.24147	4.45711	4.73817	6.02912	4.45711
TUBA4A	5.17348	5.89663	4.63456	5.92525	6.89046	4.63456
SF3B3	5.98519	6.35328	5.16773	7.11432	6.39374	5.40944
GCN1	7.9496	6.81969	5.09727	6.02556	6.56951	5.09727
RPL27A	9.9247	9.23129	3.27895	1.98207	4.40949	9.12611
POLR2B	5.19241	7.14937	4.71263	8.32354	7.01846	4.71263
MDH2	6.84595	7.5846	3.99987	4.76593	4.65293	6.21949
DIDO1	7.42389	7.66731	4.01962	6.62508	5.18615	14.643
PDCD11	1.90586	1.70902	2.93826	1.45467	4.12732	2.93826
RABL6	6.76199	7.56351	4.04015	3.97988	7.36069	14.4588
KPNA2	5.98777	6.40553	7.38768	6.05796	6.34253	11.5309
CRKL	7.02187	5.95255	4.88657	5.45222	5.24684	5.73018
PCCB	7.27379	8.58072	4.2528	4.77548	4.82946	7.12231
DIAPH1	3.82964	6.94044	4.33189	7.72556	6.14844	4.33189
PHB2	7.74625	2.43731	16.1938	6.23038	7.03999	3.84155
PRDX2	5.54995	4.93726	8.00449	4.96139	5.4878	5.86527
LONP1	5.55495	5.50788	2.23376	2.43544	5.31432	2.23376
MAPRE3	5.6089	6.60805	5.72969	7.59046	6.94699	5.16235
KIFC1	11.441	9.45309	0	6.05242	5.88406	0
GTPBP4	5.09811	2.68731	4.25346	3.4585	5.54452	5.1322
USP7	6.93351	6.01708	8.09136	7.93027	6.06402	4.52424
ATP1A1	9.09481	8.05299	4.49148	6.75082	6.92645	4.49148
RTCB	4.60039	5.79834	3.66453	6.13565	4.1154	5.68806
MRPS24	5.34167	1.14094	25.7155	10.0122	2.24662	2.73579
AARS2	7.76395	7.60317	4.42765	7.51152	4.70291	4.42765
RPL29	7.25138	4.42493	3.68232	5.53136	3.41495	3.68232
GMPS	4.50436	5.4878	7.07972	6.31565	7.35541	5.40651
POLR2G	8.24649	6.05117	0	11.6993	12.7622	0
PSMA4	5.98804	6.61287	4.73131	4.01742	7.97447	8.61154
CFL1	5.24313	5.11069	6.52932	6.41445	5.25427	2.76162
ELAVL1	2.77438	3.85031	16.4769	4.39437	6.32566	3.00053
HSPA8	5.07471	4.93653	9.14299	5.41739	5.13121	5.7168
PCNA	6.88962	5.25001	3.03004	10.164	6.82678	3.03004
DEK	6.52555	4.61146	4.87145	6.43983	6.31476	4.87145
SAR1B	6.23807	3.94696	6.7767	5.39022	5.54531	3.95137
MAT2A	2.87755	3.92339	18.9723	6.22902	5.24669	3.51942
ERP44	10.5847	9.99625	0	6.32836	6.06466	0
MCCC2	5.97694	7.21858	4.83351	5.58025	5.98248	4.92932
RAB11B	9.86932	9.87477	0	6.25133	5.67877	0
GARS1	5.59543	7.07426	4.49405	5.18851	5.7999	4.49405
CDK11B	1.93261	2.83577	6.97182	7.59735	5.93674	2.52672
HBG1	5.28321	4.54525	5.35806	4.67459	5.58636	5.77966
DNMT1	6.53393	5.11543	4.44191	7.31222	6.41582	4.44191
TUBB	5.17162	5.02815	10.0225	6.39563	4.79819	5.64844
PSMC2	2.9481	6.77085	11.5841	5.70936	7.12248	3.03433
H2AX	6.1189	5.40382	10.9279	4.15211	3.86128	9.49273
PSMA7	4.8827	5.57198	12.3036	4.91891	6.33639	6.75273
ARHGAP23	4.43463	6.47083	0	8.71465	9.07412	0
PSMC1	4.30558	5.25476	6.55711	6.28066	6.28042	5.04985
ACSM3	12.9662	11.7154	0	8.85602	6.38713	0
LGALS1	11.8713	10.1367	0	6.54141	7.10394	0
VAT1	11.317	11.0584	0	6.95533	6.99064	0
ATAD2B	6.95487	6.80528	0	11.2058	10.8007	0
POLR2A	4.90207	5.91539	5.90799	7.35511	7.01252	4.2989
CORO1C	8.60872	6.48921	4.30824	6.54197	5.8899	4.30824
PA2G4	5.83295	5.16357	4.57774	6.53423	5.73638	4.57774
HSPA9	6.3504	7.53723	4.57102	5.94815	6.08792	4.57102
LASP1	10.7891	10.3422	0	6.51267	6.82698	0
ANXA7	4.99736	5.68392	3.77409	3.98953	4.4955	9.27226
SAFB	5.42848	5.46329	4.90021	5.55402	6.03441	4.90021
MVK	10.6178	11.8393	0	8.62591	5.46317	0
U2SURP	8.57118	13.1162	0	5.36175	8.05623	0
THOC2	8.29502	7.86391	0	12.6246	12.7075	0
RPL30	4.80885	5.42747	4.9347	5.28587	4.34206	4.9347
PSMB4	4.00001	4.74796	3.75226	6.84372	3.83526	3.75226
GSTO1	8.13811	7.72288	3.50118	1.89526	2.6475	9.61327
MRPL38	1.27812	5.45461	3.34164	2.58958	7.80841	3.34164
ACACA	4.38885	5.85582	6.57503	5.7788	5.51495	3.99082
ACIN1	5.57352	5.55044	4.82389	5.38165	6.99544	4.82389
PACSIN2	6.69721	6.40161	5.13731	6.74124	4.3243	10.5056
AP2B1	10.2139	8.81479	4.2222	5.67152	6.74935	7.46977
P4HA1	12.0466	10.7053	0	6.82748	7.98626	0
RNH1	6.34216	6.85928	4.85598	6.32275	5.59909	4.85598
XPOT	5.16483	5.06292	13.3866	9.84313	9.38639	9.17897
RBMX	2.98875	3.34055	6.43036	5.57405	5.72209	3.66676
NARS1	5.80982	6.55451	4.72597	5.43826	5.55022	5.16598
POLDIP3	6.24735	6.39564	0	9.96763	9.26775	0
XPO1	7.20112	6.08801	4.60676	6.46458	5.23197	4.60676
HBD	4.8104	1.2233	11.8844	4.98772	4.72344	2.69872
CMBL	6.30561	4.83722	4.32083	4.7791	5.25263	4.32083
SLC25A5	8.10417	7.06042	3.22171	5.17157	6.59342	3.7354
SRI	6.1947	5.74448	2.8182	5.69648	3.95528	2.8182
RPL24	7.56945	6.0401	4.30958	5.59707	6.19268	4.30958
RUVBL2	6.58395	6.37995	4.53564	6.15245	6.47498	5.97684
COPG2	9.78786	5.01695	1.78814	8.20169	1.29533	1.78814
XRCC5	5.50126	5.27368	5.47078	6.79141	5.76577	4.69262
PHGDH	11.8324	12.9017	0	6.97311	9.5169	0
DNAJC7	8.5975	4.55505	3.8134	6.0607	4.41213	3.8134
PRPF19	4.90958	5.4449	9.66941	8.11559	4.84289	3.92122
RANBP2	7.48744	4.38015	3.66612	3.54346	5.04675	4.92795
RPL31	12.5562	3.234	1.94056	3.62921	2.74059	23.2263
SUPT6H	6.92045	1.35952	14.5132	9.45862	2.34237	4.05706
ARHGEF1	9.67034	13.4447	0	7.56121	7.98978	0
AARS1	7.19385	7.40868	3.89559	4.97888	4.65525	6.79981
DDX39A	10.1365	10.9528	0	6.32792	8.04938	0
NUP214	6.92961	5.89939	3.53779	1.89008	4.11999	18.7942
USO1	13.4221	8.3067	1.96295	3.25226	3.93538	32.3743
RBM10	4.1231	3.5202	11.5711	5.48283	5.02143	4.66776
COPA	12.2848	10.8126	0	7.42858	8.38437	0
EPRS1	7.19679	6.5065	5.9893	6.40057	6.58323	7.44617
EEF2	7.65038	7.23361	4.84538	6.46674	6.81419	4.79206
RALY	8.37565	7.94532	0	5.28919	5.9482	0
MYL4	11.1795	10.7219	0	7.83836	7.24855	0
SPTA1	7.37351	10.2668	4.65495	7.32844	7.46702	4.65495
MAPRE1	6.12445	6.09378	4.55303	4.79185	6.2811	4.55303
PRPF31	6.20929	6.52438	0	8.19184	10.3285	0
PSMD8	5.10455	6.40146	4.78499	6.03044	4.42134	4.78499
SPTB	6.04927	7.43535	20.264	12.4669	9.89984	3.37592
NUP210	8.52327	8.28397	3.867	3.73948	4.71047	8.90038
SLC25A3	10.3497	11.3376	0	7.50649	7.52155	0
CLIC2	0.652264	6.31504	32.7331	16.3487	5.11422	1.9247
TCEA1	5.42383	7.96788	0	10.7322	8.76508	0
CARS1	7.87775	7.90577	1.70431	3.9328	7.82113	1.70431
RPS4Y1	7.36916	5.28726	4.11867	6.07407	4.95344	4.11867
GTSF1	6.62307	6.77865	0	10.0788	9.01877	0
NPM1	4.8531	4.32185	5.34809	5.01065	3.74039	7.33215
PWP2	6.51802	7.51871	0	8.8538	11.0091	0
DNAJB1	10.1635	11.0685	0	8.18627	6.87961	0
PMPCB	5.03539	7.04431	4.87429	6.38483	7.02912	4.87429
DIS3	5.6973	4.28847	1.61209	5.84404	6.9976	1.61209
PPP1CC	7.67481	6.09256	0	11.3702	8.16931	0
MDN1	6.65238	12.3889	0	4.34548	8.58929	0
SRSF9	2.65477	1.74267	14.2347	5.53984	4.36705	3.00672
TUBA1B	4.66233	5.68579	6.69734	5.96997	6.43816	5.5356
MCM7	4.20904	3.95896	10.3668	5.4573	6.46913	3.42314
RPS14	10.2341	8.71207	0	6.69934	6.8129	0
ZNF207	4.93974	5.92764	4.93508	5.2572	6.36986	4.93508
CWC22	6.50227	6.17058	0	7.82973	9.94595	0
TRIP10	9.10619	14.1228	0	8.84846	7.51844	0
PEF1	10.5036	10.5119	0	9.06666	5.91362	0
ILF3	3.86843	4.29962	5.95878	5.5858	5.39492	4.19204
ARPC4	10.0869	13.4244	0	6.96287	9.8224	0
ZFR	7.10606	6.41241	0	9.54387	9.15875	0
RECQL	5.15727	6.35688	4.72066	6.90956	5.67954	4.72066
WDR3	5.96626	6.02124	0	8.42699	8.13622	0
SRM	7.5582	8.86252	0	12.3437	10.3867	0
MACROH2A1	7.67828	6.96854	0	10.597	9.62525	0
CBLL1	6.49879	7.29923	0	10.4617	8.62861	0
RCOR1	1.54736	1.14794	11.3946	6.04249	8.33369	4.43073
ANXA5	10.0127	10.0787	0	6.48314	8.12274	0
CCT4	5.71907	5.51508	13.5073	5.86543	4.85344	10.0067
SSRP1	5.11229	2.44667	16.8281	7.33825	7.3081	3.76503
DBR1	3.40238	5.80775	18.1129	4.71675	5.05355	11.0399
MUCL1	6.04278	7.88516	0	9.96191	9.15909	0
SPTBN1	11.6251	13.9581	2.34681	7.25278	3.03053	29.0905
RPS11	7.13165	4.3626	2.30911	5.60551	3.69905	2.30911
TXN	5.49035	7.60564	3.85197	4.46782	4.3488	11.4852
CTTN	4.75141	4.73088	8.20469	6.47108	5.90317	3.38798
FAU	11.5067	6.69831	0	6.98475	6.11589	0
COMT	7.54831	4.89345	4.48239	6.64518	4.24353	4.48239
TBPL2	6.63014	6.6174	0	8.75986	9.1783	0
UBAP2L	11.027	9.54437	0	6.58325	8.57734	0
RBM12	4.9561	3.61897	4.38979	3.04586	2.16107	11.5045
PPIE	5.324	0.579129	19.549	5.56923	6.17327	6.61186
EIF4A3	6.62874	7.42924	3.67374	4.0463	5.49583	11.2742
MDH1	9.60638	9.70298	0	7.39	6.98882	0
SFPQ	4.74664	5.06032	4.39843	4.87029	5.34096	4.39843
HBE1	5.10119	5.06425	5.70513	4.93836	5.38514	5.9956
CAP1	10.4933	10.687	0	7.64076	8.19638	0
RUVBL1	5.30843	5.44816	4.76173	6.10576	5.19341	4.76173
LCA5L	6.38054	3.9574	4.58133	7.82146	4.16558	4.58133
PTBP3	5.82544	8.5722	0	9.51673	9.82514	0
NCAM2	7.63203	5.50016	4.453	6.91862	4.74821	4.453
AP2A1	8.86625	7.28772	0	9.77288	11.8392	0
EIF3K	8.0948	8.24919	0	10.8951	10.8443	0
NCBP1	6.28394	8.52728	0	10.4949	9.26944	0
ARFGAP1	6.04853	6.91395	3.75468	3.50409	1.99943	16.9223
RPS15A	7.09615	6.702	0	8.52006	9.81149	0
TBCE	6.36078	6.09589	5.28766	3.63288	7.4761	5.28766
TUBA1C	2.51201	5.33332	11.3825	6.62903	5.04256	4.41983
RAD21	7.51125	6.93805	0	9.02073	9.9991	0
TKT	5.85011	4.57916	3.26919	5.77637	4.49433	4.4134
SIN3A	6.55568	8.3774	0	9.53028	10.0558	0
RACK1	6.67125	5.24941	6.79662	6.0474	7.06251	4.64567
VPS35	10.9538	10.251	0	7.33101	8.87181	0
PRSS3P2	6.00738	10.1244	0	9.54373	11.7825	0
RPS13	5.94864	4.36972	5.79496	3.84455	4.94369	6.34303
CKB	7.92718	7.21849	4.24397	6.35506	6.30739	8.14328
THOC5	6.8784	8.43925	0	9.05915	10.9156	0
VARS1	7.08022	6.90122	3.67674	7.52527	4.70095	3.68977
CTNNBL1	6.70287	5.92111	0	6.66465	9.88824	0
SLC4A1AP	6.71978	7.82359	0	7.68765	11.3695	0
MAP1B	5.83357	6.57801	4.82755	6.88454	6.37167	4.82755
TMEM214	10.1601	8.08025	0	7.49843	6.63388	0
SRSF3	2.08186	3.06041	16.5822	6.09198	8.07855	2.32616
RPL11	9.76231	9.40066	0	7.62298	7.3079	0
PSMA3	5.54667	5.49294	4.87883	5.23188	6.30233	4.87883
SAP18	7.69656	6.35648	0	8.40019	9.61532	0
TRA2B	6.99686	7.30652	0	9.07012	9.22314	0
PCBP1	3.51409	4.31607	11.2328	5.86056	7.01842	3.4352
MATR3	4.74209	4.90788	7.57716	4.93971	5.233	6.0484
TMX1	9.505	9.19677	0	6.22894	8.36973	0
LUC7L2	6.36781	8.88302	0	10.5212	9.01337	0
CHD2	8.11259	7.65489	0	8.90325	11.2523	0
GLE1	10.25	10.7078	0	7.5966	8.87014	0
RPN2	11.5207	8.15815	0	7.4994	7.89125	0
RPS16	6.87354	13.4347	0	7.43002	8.22214	0
CCAR2	6.72964	6.84684	3.80452	4.96403	6.92549	4.21672
AKR1D1	8.88273	9.05434	0	6.14336	7.97497	0
WDHD1	6.7356	6.96951	0	7.56485	9.85908	0
RANGAP1	4.48743	6.68965	0.548078	4.5035	4.47381	0.548078
NELFB	6.72865	8.12894	0	11.1889	7.75779	0
SF3B4	9.85626	9.45283	0	7.1442	8.15174	0
USP9X	9.97727	9.46051	0	7.52191	7.89637	0
ADSS2	9.17053	12.2324	0	10.3238	6.4872	0
ADH5	6.27215	6.5761	5.13405	6.04846	5.96936	5.51469
RPL15	10.3084	8.71194	0	7.84732	7.34396	0
FKBP4	6.63103	5.90766	0	7.56304	8.07742	0
CYCS	10.4463	9.20477	0	7.74202	8.02479	0
TP53BP1	5.5481	7.49449	4.51319	3.33171	8.15356	4.51319
ANP32B	7.56738	6.67759	0	8.15514	9.59727	0
SARS1	7.22185	6.6707	4.75936	5.51284	7.39053	4.75936
HSP90B1	7.245	6.52861	4.48151	6.13776	6.67698	4.48151
MKI67	8.21556	9.95527	0	8.67799	5.91623	0
LARS1	7.31593	7.06564	4.79786	7.36837	6.04335	4.79786
BYSL	4.1801	3.63779	4.4474	3.57621	4.59286	4.4474
TUFM	6.38648	6.82509	4.44846	6.39127	5.98978	4.44846
CCT5	7.82586	7.83161	0	9.63658	9.61321	0
CCT7	6.23757	5.40991	5.07334	6.48377	7.11395	3.99713
KIF5B	10.0745	8.01382	0	7.13946	7.56411	0
HBS1L	8.23852	10.5578	0	6.34758	8.87627	0
HDGF	8.93908	8.42114	0	6.83016	7.31642	0
MAPK1	5.76676	7.01748	3.82857	5.97563	5.76785	3.91097
SNRPA1	9.70003	11.7153	0	8.49649	9.00625	0
PCBP2	5.31279	5.80631	4.62125	6.06017	5.51502	4.62125
RPL35A	11.4233	5.32213	2.44138	1.26971	2.57967	21.1719
CS	6.01961	6.31375	4.01299	7.40555	5.94499	4.01299
HMGB1	5.59744	5.848	4.24461	3.82202	6.75554	4.24461
EEF1B2	7.15357	6.67422	4.31444	4.89778	6.09562	8.22666
ACTN1	5.50518	6.68315	4.65404	5.62115	7.81481	4.35578
HMBS	4.49566	6.05957	3.67692	5.36005	4.50423	3.67692
LRPPRC	6.30161	6.33078	8.59404	8.2776	7.62174	4.11741
ISYNA1	11.8807	8.56704	0	8.24944	8.55419	0
BAZ1B	6.9712	7.22862	0	8.81436	8.35906	0
TPI1	9.1915	9.04621	0	7.21479	7.88889	0
RPS8	8.07379	7.94521	0	6.14463	7.135	0
SRCAP	5.84359	8.72508	0	8.81622	8.79211	0
RBM27	7.69992	7.60455	0	10.0684	8.37111	0
CSTF2	5.03723	6.3444	5.42183	5.89543	5.37113	5.19402
TNPO1	6.09969	6.13346	5.36912	5.875	6.23672	5.18507
H4C1	4.59431	2.42026	4.72508	3.51988	4.07804	4.77686
VPS29	9.8183	8.20965	0	8.0997	6.94941	0
NUDCD1	3.95182	6.84441	2.3013	5.13063	4.49727	2.3013
RPS23	7.65966	7.23995	0	8.37629	9.38945	0
ACO2	4.69744	6.66342	6.83426	6.3152	6.68973	4.47774
NUP155	9.99883	6.62235	3.77981	1.17465	6.0233	16.8017
HSPA4	5.9261	5.99382	5.05828	6.09841	6.1542	5.05828
DLD	6.25807	6.18224	4.08045	6.14804	5.62389	4.08045
FSCN1	7.01202	7.14236	3.62098	4.32424	4.75017	7.61649
SART3	6.88293	8.58471	0	7.59564	10.7512	0
ARF1	8.55431	9.32104	0	7.18171	7.98399	0
PQBP1	7.99926	8.03437	0	9.46595	9.41171	0
CTDSPL2	5.8601	7.07641	0	5.72713	9.64217	0
LSM2	10.9883	8.17262	0	8.0578	8.19778	0
ETFA	10.2858	9.98787	0	9.0808	8.24233	0
LBR	2.77211	1.85372	12.8539	5.67055	5.22087	4.24266
ETF1	8.87063	8.13309	0	7.06463	7.47549	0
TRMT2A	7.26469	8.99734	0	9.86979	9.10685	0
ACAT1	9.32755	11.11	0	8.16966	9.36829	0
CORO1B	9.49614	7.24139	2.8353	6.13134	4.5854	7.51306
VIRMA	5.85065	4.41135	11.5321	6.25448	6.0975	8.02078
ARL2	5.2338	6.35058	0.302877	4.58297	5.4721	0.302877
CCAR1	7.28681	8.40328	0	8.53398	9.67241	0
DAD1	12.1971	6.27813	0	6.99547	8.73394	0
HSPB1	6.70011	6.51446	4.55199	7.04513	5.55796	4.55199
RNPEP	10.1779	12.5946	0	10.462	9.20919	0
PPIB	8.88462	8.50228	0	8.14978	6.88625	0
TRMT1	6.48996	9.72384	0	9.55525	9.24561	0
DYNC1LI1	7.40738	9.32026	0	9.57513	9.76672	0
CKAP5	12.1726	8.63218	0	8.44951	9.52226	0
DDB1	7.50142	8.16348	0	8.23735	9.84371	0
PUS7	9.16369	7.60634	0	8.13892	11.2424	0
WDR18	8.71909	7.40029	0	8.89963	9.67255	0
PAFAH1B3	9.1766	7.95345	0	5.81833	9.00278	0
RRP12	1.82654	2.83137	7.99858	4.8968	3.52133	3.06244
QRICH1	8.42207	7.081	0	8.49529	9.34168	0
RANBP1	9.73787	8.9588	0	8.29959	7.96409	0
SPCS2	8.102	11.208	0	7.42932	9.31023	0
AFDN	12.0998	11.1602	0	10.2116	10.0418	0
PPIL2	7.0002	6.83847	0	7.76552	8.11963	0
HSD17B10	5.09252	5.58132	4.5167	5.31682	5.61813	4.5167
SMARCB1	6.95036	8.47227	0	9.21167	8.48125	0
PRDX4	8.7749	9.8357	0	8.93469	7.29294	0
FARSB	6.1431	6.42063	4.42594	6.30194	5.79322	4.42594
PPM1G	6.72597	7.59212	0	9.29595	7.0438	0
SERBP1	6.98069	6.07241	4.31746	7.14635	6.54141	4.31746
SUCLG2	6.90422	4.79805	1.81321	7.50997	5.40247	1.81321
NDUFS1	7.79512	6.85747	11.0808	4.06287	4.07591	15.4272
MACROD1	8.33964	8.66801	0	7.57363	7.38594	0
RPS5	6.95383	2.66386	4.3891	4.27556	6.08433	4.3891
HSPH1	8.31795	8.58373	0	10.5072	8.68129	0
ANP32A	3.71017	5.03284	-0.0365605	4.5031	3.16306	-0.0365605
RPL9	9.95309	8.20655	0	9.77799	6.16079	0
SEPTIN2	10.7742	8.83075	0	8.8413	8.50957	0
ACP1	7.24229	7.40385	0	7.1989	9.34241	0
RPL36	10.8152	7.77204	0	9.07829	7.34929	0
GRB2	9.2265	8.63069	0	8.20462	7.64321	0
TBL1X	9.49101	9.47588	0	7.04845	9.79725	0
PDIA6	8.03932	10.0006	0	8.25621	7.81427	0
BUB3	7.77117	8.15433	0	8.45143	9.40658	0
PRDX6	8.92459	7.38699	0	8.7063	9.58998	0
FKBP5	2.69065	3.38415	11.0702	5.94439	8.14806	4.44534
WDR1	7.80709	9.92268	0	6.41311	9.36384	0
VCP	4.856	6.64557	5.97397	5.59541	7.2173	4.17542
EIF5	8.66339	10.0798	0	8.03508	8.72608	0
C9orf78	1.95735	1.49972	13.7016	7.27087	7.65922	4.15529
RSL1D1	5.6899	6.65652	0	7.00311	6.78312	0
IDH2	8.15765	8.57582	0	11.3159	7.41522	0
UQCRC1	9.09961	10.5494	0	8.86725	8.75299	0
CANX	9.56211	8.99489	0	7.93829	8.72746	0
TXNDC17	8.81824	8.03958	0	7.83112	7.30846	0
CAND1	5.92085	6.92491	4.31935	5.76112	6.62506	4.31935
CSE1L	6.9811	5.26938	4.04059	6.73872	6.0352	4.04059
SNX9	10.078	10.0057	0	8.92495	9.16615	0
GNG13	6.9792	5.21367	3.66261	7.82117	5.0538	3.66261
SPCS3	7.4983	5.29145	2.97058	6.001	3.52351	5.57389
FABP5	5.15213	10.1305	0	7.89293	5.74835	0
ILF2	5.53664	6.58091	5.00549	3.43941	4.77016	8.25438
PDS5A	8.33509	7.3132	0	8.65986	8.64759	0
CALM3	7.34974	8.17932	0	9.05018	8.1095	0
HARS1	4.18929	6.15266	4.05183	4.82505	5.87577	4.05183
RAB3GAP2	11.7065	10.8494	0	10.8203	9.6215	0
PSME2	8.37626	8.22779	0	9.08208	9.21344	0
EIF2S1	9.58372	8.57833	0	7.70441	8.77677	0
RPL14	9.07286	5.21874	3.73517	5.40978	8.0622	3.73517
EIF4A1	7.15333	6.24863	10.1684	5.04728	3.97898	13.2822
PPP2R1A	8.81463	9.84331	0	7.57464	9.39299	0
HCFC1	8.2852	9.13892	0	7.68745	8.17923	0
RAP1B	6.59544	5.50137	4.89475	5.58819	6.26151	4.89475
ADAR	7.99201	8.95359	0	7.81024	7.64545	0
PFN1	2.87379	4.39754	8.3899	5.98548	5.30988	5.01422
ECHS1	8.01002	5.7895	0	7.19342	7.94865	0
CCT6A	6.52934	7.06831	3.92358	5.72958	5.49179	5.9277
TBCD	11.9391	10.1116	0	7.48219	12.6006	0
RPA2	7.58486	8.46736	0	9.08923	8.45476	0
ADK	7.58617	7.88556	0	11.1982	5.80894	0
EIF3M	8.80649	9.7246	0	8.69956	8.29667	0
CHORDC1	9.98395	8.55206	0	8.86002	11.3746	0
THRAP3	8.09831	7.55171	0	8.60826	5.7204	0
RAB15	6.62001	6.05044	4.09777	6.61072	6.45617	4.09777
BRD4	8.1949	9.48804	0	9.29449	9.93855	0
SMCHD1	8.03109	7.076	0	8.66778	7.73535	0
TTN	5.81514	2.70426	4.17261	4.4077	4.4146	4.17261
GATAD2A	5.51074	4.34407	1.37912	5.66603	4.78902	1.37912
KHDC4	8.82217	6.63605	0	8.2263	8.51867	0
LRRC47	7.98469	8.77028	0	8.00688	7.48348	0
SMAP2	9.45826	9.20822	0	10.0124	10.1458	0
FOXK1	4.19861	6.74389	0.622098	6.65218	3.48402	0.622098
UBE2V2	8.34885	7.52785	0	8.00626	6.70259	0
CCNK	7.03228	8.0267	0	7.42228	8.82547	0
HBA1	4.49984	3.94909	6.79899	5.9526	6.20245	2.63767
FHL3	8.57127	7.7302	0	8.22123	6.93248	0
PSMA1	6.01363	5.35712	4.69827	4.94987	6.2342	4.69827
TRAP1	5.90465	6.46375	7.05954	6.95873	7.53867	4.64137
GAR1	9.36691	8.35833	0	9.66263	6.82554	0
PNP	11.1159	8.02192	0	8.42682	12.1725	0
IARS1	11.3173	7.41528	0	10.8954	9.21557	0
PSMB6	8.68743	9.06917	0	8.36536	8.23435	0
UBA2	8.07933	8.60731	0	9.05536	8.7926	0
RPL19	9.64415	8.96148	0	8.47792	8.95051	0
NAT10	7.76236	8.05475	0	9.6115	7.28351	0
UBA1	6.54487	6.89809	5.16268	7.27592	5.84417	5.266
DDX3X	8.50189	8.41663	0	9.0115	9.02894	0
PTPN23	12.2573	8.08532	0	11.09	7.94921	0
NUF2	9.58016	8.10949	0	7.7632	11.1063	0
CAPRIN1	9.03683	8.63592	0	9.67508	9.12868	0
RARS1	6.85766	5.60354	4.12016	7.29866	5.47928	4.12016
NUP160	9.12106	8.57223	0	8.75255	10.0611	0
CAPZA1	5.00277	4.06796	0.1508	3.94116	4.6056	0.1508
EIF5B	7.92756	7.44776	4.49613	8.51539	6.45501	4.49613
RBM39	3.2404	3.72388	11.0977	8.29787	5.23987	3.80001
GPI	10.0509	7.5078	4.34302	3.50968	5.66445	11.9667
CDC73	7.729	9.60116	0	9.12629	9.26467	0
GRPEL1	9.51842	2.69377	3.79497	6.82456	5.95486	3.79497
HADH	7.59131	8.86038	0	8.16243	9.27891	0
CDC5L	8.49464	8.32006	0	8.71382	9.09785	0
PSMB3	9.29249	8.90688	0	7.41403	9.75481	0
CPNE3	7.59744	7.52304	0	8.39178	7.60561	0
ATIC	7.88477	6.87696	5.34045	4.99658	6.51666	8.90934
NAPA	10.0072	9.64129	0	8.66117	9.93696	0
RBM28	3.53899	0.643563	20.0341	3.13666	1.22771	18.0363
SORD	9.25652	7.66731	0	8.79165	7.24564	0
HBG2	8.66174	7.88885	0	8.1984	7.49401	0
UNC45A	9.88941	8.73422	0	8.15229	9.56062	0
ATP6V1A	10.8217	6.26514	0	10.4424	5.7293	0
PSMB7	9.68777	7.01056	0	8.00086	7.87553	0
RAN	5.31249	5.06163	4.90115	4.36559	5.21391	5.78552
SMC1A	5.78043	8.44869	3.86326	7.66005	6.91834	3.86326
RAB7A	8.71688	7.13261	0	7.72663	7.39708	0
RPL35	7.14108	3.81339	5.6021	4.96483	4.36566	6.98496
PSMD13	8.44871	9.37148	0	8.23071	8.80475	0
PRKACB	8.42593	10.6456	0	8.39042	11.5751	0
TSG101	8.22128	7.72764	0	8.10601	8.54902	0
PDLIM1	9.79475	11.003	0	9.853	10.0755	0
KIF2C	9.15369	7.63188	0	10.7135	6.79171	0
IGF2BP1	8.84401	5.7733	3.14912	2.95812	5.04052	9.34401
RO60	7.16858	8.8047	0	8.0364	7.31023	0
PREP	7.95322	7.44175	0	7.23285	7.56508	0
MPP1	6.71157	5.59478	5.26634	7.38583	5.68536	4.6537
SNRNP40	4.86503	7.02205	4.62466	5.1518	6.58817	4.62466
CBX5	5.13664	6.44655	4.49141	5.20225	6.50569	4.49141
COX4I1	9.08489	8.24047	0	9.19161	8.76365	0
SBDS	8.93131	8.62086	0	9.41693	8.76336	0
POLB	8.36974	8.3483	0	9.67089	7.63543	0
PRPF3	8.24835	5.68505	0	7.28398	7.14038	0
SMPD4	8.18376	10.0973	0	7.81753	9.85466	0
FECH	8.26797	9.58897	0	8.90512	8.37637	0
GTF2B	7.79456	10.6151	0	9.09719	8.72043	0
CUL2	0.72572	5.08052	13.4298	7.05884	7.48746	4.16435
LMNB1	10.2949	7.27711	0	8.61417	9.52028	0
GSTK1	9.12011	9.28936	0	9.86498	7.98373	0
TCERG1	8.69487	8.15293	0	9.23028	8.11823	0
HNRNPC	3.06072	3.8296	11.3326	5.86774	5.89273	6.15721
CAPZB	9.24154	7.63511	0	7.78616	8.63966	0
SMARCC2	8.13682	9.92149	0	8.74981	9.80389	0
CHD4	4.93254	5.67615	5.87274	5.64377	7.46691	3.50468
PSMD2	8.19113	7.86196	0	7.0837	8.5828	0
PPP1CA	8.91024	8.43902	0	8.20397	8.73879	0
TUBB4B	6.53048	6.05769	4.02752	5.97147	6.84877	3.91173
WDR77	8.58404	9.34297	0	9.38464	8.13261	0
UROD	8.94105	8.30058	0	9.17894	8.45223	0
RPN1	8.14576	7.82712	3.16204	5.08198	4.14431	10.1324
GDI2	6.21976	6.68952	4.40849	7.5089	5.30145	4.40849
NUDT21	8.03832	9.02845	0	7.25961	9.49501	0
PCK2	10.881	9.94229	0	10.6071	9.84827	0
STT3A	5.53819	6.10762	1.31185	5.43399	6.35601	1.31185
NRDC	8.15514	9.33631	0	7.79475	9.95934	0
FEN1	6.71494	9.09706	0	7.36156	8.67591	0
TMPO	9.4418	7.63783	0	9.2384	8.08033	0
NXF1	7.28368	8.07733	0	7.31263	8.25742	0
CZIB	9.59011	9.11139	0	8.15774	10.7934	0
ETFB	5.45365	6.71451	7.31474	6.41578	5.75741	7.34299
PGK1	7.45055	7.22719	5.07087	5.30496	5.93911	8.45197
SMARCA4	6.19534	7.03194	0	4.49993	8.87244	0
HSP90AB1	6.59681	5.24169	3.77485	5.4988	5.96547	4.18693
PGAM5	9.02297	8.57718	0	8.43998	9.31628	0
USP15	8.12533	9.66729	0	8.89624	9.05404	0
SF3B2	3.60077	2.65139	10.9676	5.50762	5.4254	6.21297
HADHA	6.839	7.34831	5.95733	6.55524	6.28427	7.29557
RBM14	3.25169	4.44157	8.46006	5.05099	5.46028	5.67032
HSP90AA1	6.14796	5.92874	6.84021	6.17579	5.73586	7.01279
NMT1	8.75644	9.67225	0	5.51922	12.8744	0
SF3A1	9.32752	8.21353	0	8.61946	8.89981	0
PABPC4	6.40522	6.7324	3.93606	5.57209	7.56779	3.93606
RPL34	7.4712	6.56951	0	6.59515	7.44986	0
RPS12	6.1965	5.71125	3.41796	6.15712	5.74938	3.41796
