## Supplemental Table 6 for "DNA O-MAP uncovers the molecular neighborhoods associated with specific genomic loci"

### Sheet: Sheet1
GeneSymbol	HOXA-1_+GSK126	HOXA-2_+GSK126	HOXA-3_+GSK126	HOXA-1_-GSK126	HOXA-2_-GSK126	HOXA-3_-GSK126
ELAVL1	3.14719	3.39819	3.00053	7.98687	7.1401	7.99618
FUBP1	3.33179	3.33869	3.86761	7.9698	7.85631	6.95452
RBM14	3.55193	1.99939	2.78295	7.88622	8.17334	8.66066
ILF3	4.37171	3.97823	4.33813	7.66714	7.64758	6.8067
HNRNPK	4.4912	4.50697	3.97207	7.22051	8.35404	8.52063
HNRNPA1	3.18174	2.095	1.76793	7.97954	6.82279	8.5014
GATA1	3.30314	4.45784	4.90945	8.08079	7.80328	8.05719
PRPF40A	4.68697	5.4552	4.34949	8.66095	8.17084	7.39056
KHSRP	4.72919	4.06591	3.83216	5.88949	6.15241	6.25482
PRPF8	4.95421	4.19692	3.77173	7.55851	6.62703	7.06334
NOP56	3.25458	2.74554	3.55364	7.17869	5.66336	7.25436
BAZ2A	3.29986	2.20974	3.37108	6.60883	7.23732	5.58282
DHX9	3.77831	3.31162	3.15103	7.91673	7.58339	5.86781
SRRT	5.58439	5.44395	4.70256	7.16032	7.04021	6.59823
NUMA1	8.2315	9.05804	9.68414	0.726287	4.03557	4.10286
SYNCRIP	3.9262	5.28534	3.44973	7.53418	8.18222	9.77858
RAVER1	1.90886	1.83735	0.889636	8.1579	7.72415	12.6702
PLEC	7.3101	7.90301	7.39547	1.45793	2.55207	4.64126
PCBP1	4.53211	3.16338	3.4352	9.28245	7.11188	7.02076
CDK1	3.27557	5.69249	3.95371	8.60223	8.3045	7.4798
CBX3	3.4908	4.35244	4.32637	6.78994	5.97144	5.65591
HNRNPF	4.85931	3.96314	3.26024	8.93478	7.69857	6.5893
ARID1A	5.06753	4.44213	4.70649	8.31791	8.19885	6.41395
DDX39B	2.7331	3.06828	1.97185	7.53046	4.90268	7.24761
SRSF9	1.56471	2.3918	3.00672	5.67	8.22358	9.80653
NKRF	2.31126	4.17087	4.43929	10.7664	7.33037	11.2642
YARS1	7.04532	7.47548	10.6452	2.09755	3.05502	3.99116
HBZ	5.57525	5.46802	6.3047	4.58278	4.6753	4.13461
HNRNPL	3.35119	2.91307	4.24657	8.73253	6.53061	6.2786
RBM4	4.38831	5.04454	4.6183	6.64567	8.05979	6.30678
FBLL1	4.87327	3.85538	4.8042	9.49675	6.59893	8.42365
MCM6	3.62256	3.85351	3.90022	7.81162	6.11401	5.58843
SLC25A5	7.69541	7.42328	7.40922	4.00017	4.77042	6.15548
HNRNPDL	3.1555	2.28693	2.59131	7.53589	5.98831	4.70405
MCM5	3.93895	3.74618	3.47448	8.00251	7.39287	5.31575
HMGB1	4.28115	4.69735	4.24461	6.16067	8.13506	9.28401
PARP1	3.20601	3.07003	4.29587	7.65497	6.49119	5.26694
DDX1	5.16962	4.32934	4.63331	7.57312	6.3635	5.97629
ZNF207	5.69622	6.01823	4.93508	8.91211	7.32236	7.20689
STMN1	7.74556	8.67455	14.8636	3.33168	1.6035	2.11684
SERBP1	3.6992	3.63529	4.31746	8.03477	5.29011	7.56067
PKM	7.30568	8.86526	11.1943	2.77771	3.62488	5.8425
H3C15	7.37666	7.28225	9.69163	3.00131	5.01257	5.3356
SUPT5H	3.80385	3.92541	4.40498	9.47865	6.98107	12.7623
SMARCA5	2.92114	3.80149	3.34063	5.33092	8.11846	9.88647
RARS1	4.83074	7.16238	6.49884	4.01046	3.60201	4.12016
ZNF638	2.93689	2.7486	1.4682	4.29832	5.18147	3.68371
RPL4	4.19412	6.75077	3.5515	7.56699	8.13986	8.08879
VBP1	4.74435	4.94656	5.10133	7.58091	6.03746	6.04744
H2BC18	4.02467	4.13105	6.61058	8.26907	6.97082	8.50014
HNRNPC	2.00838	2.4876	3.19037	9.70629	8.15808	4.48116
TUBB4B	6.8576	7.04174	11.7586	3.34246	3.6035	3.86511
UBE2L3	3.26482	3.8737	4.36721	6.03567	8.39194	11.7093
KDM1A	1.58626	2.74079	4.07636	10.86	7.48682	5.21347
MATR3	5.02681	4.5766	4.13305	5.96435	6.12071	8.28699
ATP5F1B	7.60345	8.43648	17.1029	2.24098	1.14784	3.7425
HNRNPH3	4.33354	4.38593	2.91639	7.36766	7.15244	12.7047
TOP1	3.69585	3.55176	4.58477	8.62387	7.89056	4.94231
GNG13	5.73423	5.00844	3.66261	1.94511	1.93266	3.66261
FTSJ3	2.83514	2.9182	4.68246	7.00554	6.20286	4.68246
AHNAK	10.2983	10.7692	5.14911	1.44472	2.21196	5.14911
SUGT1	2.40951	1.77129	4.38108	6.60829	5.98618	4.38108
PRDX3	8.59478	7.13205	4.45935	1.90667	1.63442	4.45935
NPLOC4	0.972477	2.3187	4.09353	6.70573	7.29915	4.09353
G6PD	8.52566	9.3868	3.9031	1.682	0.683185	3.9031
VIM	7.59453	8.54061	4.95308	3.22494	3.194	4.95308
VDAC1	5.83521	6.58735	4.78027	3.56566	3.10828	4.78027
GSTO1	6.5914	6.08642	3.50118	2.33938	1.58453	3.50118
HEMGN	1.91132	1.64406	3.21622	7.1001	5.5267	3.40997
COPB2	8.49399	9.28689	4.22446	2.37584	0.497666	4.22446
NELFCD	6.26261	1.84515	4.58945	7.32577	7.48548	10.0424
TMPO_1	2.40306	2.39527	4.23309	9.13077	8.43709	4.23309
RCOR1	1.25271	3.02955	4.43073	8.44193	7.88606	4.43073
NUP133	4.73205	6.63088	8.26317	3.67996	4.07196	3.93243
C9orf78	0.330439	1.51464	4.15529	10.8916	8.49498	4.15529
TPX2	5.31671	3.25833	4.29828	8.46244	7.43025	5.35284
NSUN2	2.98171	2.52858	4.44675	8.74055	9.27139	4.44675
AKAP8L	5.69857	5.16408	4.59565	8.88834	8.0193	5.8553
LCP1	7.15861	9.04681	4.41541	1.60732	2.66179	4.41541
VCL	7.27516	8.15922	4.72055	3.44106	3.72726	4.6796
PCCA	7.78831	6.71398	4.54617	3.54413	3.54675	4.42501
TKT	6.9351	6.63366	6.54676	2.83072	5.52659	5.2415
IK	0.763747	1.97821	3.73683	10.34	10.7487	3.73683
DDX21	3.90677	4.2559	5.01132	7.8834	7.86615	5.01132
MSH2	3.6801	4.47636	4.95455	6.7373	7.1271	4.95455
GNL3	3.43655	3.26489	4.82706	8.61575	7.07843	4.82706
VIRMA	4.11145	3.97036	2.50399	6.49834	4.30034	6.85967
PHB	5.19588	5.46358	2.29133	7.44688	6.21436	7.43285
PSMC1	3.67552	3.81939	5.04985	7.64969	6.29499	5.04985
EBNA1BP2	3.13405	3.45702	4.60183	9.19639	8.55043	4.60183
XRCC6	3.42065	3.60512	4.50576	7.74443	6.76965	4.51935
HNRNPUL1	3.62379	3.22811	4.51987	8.56795	7.70169	4.54093
QKI	3.15596	2.62417	4.18851	8.65723	7.61252	4.18851
GPI	7.78312	10.0611	4.34302	1.9395	2.68531	4.34302
CPSF6	3.25819	3.53016	4.38384	9.42413	7.70563	4.61852
SMARCD2	0.77829	2.90775	3.80059	6.57084	8.03404	16.5489
GTPBP4	3.29605	1.76619	4.25346	9.40705	8.18992	4.25346
HNRNPUL2	3.39133	2.9709	4.69077	8.89981	7.12761	4.69077
MCCC2	9.13378	6.70492	4.83351	2.88072	2.52214	4.83351
GTF2I	3.58487	3.16203	4.1097	6.7099	7.0387	4.1097
ARPP19	7.50522	5.50957	4.44566	0.392996	1.93305	4.44566
RBM10	2.92572	2.39548	4.32353	8.5722	6.509	4.32353
DNMT1	3.54384	1.70815	4.44191	4.70143	8.36315	11.0794
AK2	6.954	7.40568	4.85004	3.24452	4.48906	4.85004
FSCN1	5.53749	6.71361	6.10313	5.66177	4.10259	3.75069
SPTBN1	6.71606	9.62651	2.34681	0.0927885	0.418577	2.34681
SON	6.07486	5.31191	4.09084	6.38397	6.50087	6.77827
NUP214	7.55995	7.85118	3.53779	2.38462	2.88076	3.53779
CHERP	3.61496	3.3455	4.03963	6.85313	6.71435	4.03963
SRSF7	3.09637	4.27407	4.54451	7.76282	7.43858	4.54451
PAICS	7.33611	7.81066	4.36154	3.95101	3.37203	4.36154
MRPL38	2.01957	6.19617	3.34164	9.1696	9.44377	20.5985
EP400	2.15078	1.92622	3.92159	9.40903	6.5531	3.92159
AP2B1	6.42262	8.05231	4.2222	2.44334	3.50408	4.2222
CDK11B	2.11449	0.908821	2.52672	7.06542	3.73257	3.47231
ZRANB2	4.1515	3.76662	4.73617	9.26141	8.98872	4.73617
PPIE	1.61623	1.67878	2.82919	10.0798	9.9883	2.82919
GDI2	4.71666	4.91081	4.40849	4.1988	4.33789	4.40849
TAGLN2	7.77184	9.51083	3.90578	-0.0473579	3.16461	3.93627
FDPS	6.06114	5.87975	4.81393	4.47371	3.24055	4.81393
EFTUD2	4.11375	3.13561	4.45234	8.26972	7.21421	4.45234
HEATR1	2.47538	0.574523	3.34028	8.98168	6.55212	3.34028
NUP210	5.70588	4.83639	3.867	1.11166	2.18376	4.1115
SNRNP70	3.87228	3.3218	4.72713	8.02526	6.24755	4.72713
MPP1	5.77834	6.94825	4.6537	1.9258	3.71358	4.6537
HADHA	7.7981	7.05529	4.47289	3.28704	3.87264	4.73646
ACO2	7.36074	6.14751	4.47774	4.0857	3.26777	4.47774
PSME3	3.62054	3.62089	4.45189	9.18838	7.66702	4.45189
PCCB	9.37758	7.51119	4.2528	3.21153	3.33032	4.2528
RRP12	1.64808	1.3129	3.06244	6.45171	4.14903	3.06244
USO1	7.98596	7.16278	1.96295	1.53677	0.649563	1.96295
APEX1	3.49488	3.5524	4.5394	8.9478	6.96618	4.5394
CACYBP	4.02781	4.78869	4.89714	5.98828	6.50806	4.89714
SRSF2	2.77807	3.08047	4.53499	10.1434	7.1806	4.53499
PRMT1	4.14448	4.47502	4.7439	8.262	8.26674	4.7439
SRSF6	4.46848	4.70112	4.96367	7.84419	8.24453	4.96367
SPTA1	4.73371	6.43984	4.65495	1.3258	2.19057	4.65495
RPS3A	6.56604	7.98605	3.8148	2.86489	3.37217	3.8148
GARS1	6.23365	7.46495	4.49405	2.89355	4.23279	4.49405
TLN1	7.38922	7.67256	4.29918	2.98728	3.76733	4.73604
MCM4	3.44282	4.29407	4.4498	6.10007	7.04744	4.4498
HSPA9	8.02858	7.52143	4.57102	4.3184	4.1294	4.57102
FH	7.96182	7.01899	4.52352	3.87354	4.29045	4.52352
NOP58	0.0894235	2.31144	2.55151	6.69678	5.08118	2.55151
PDIA3	8.56393	10.8143	34.1633	-2.35054	0.447977	1.75622
SNRNP40	3.25276	4.36873	4.62466	9.46107	7.68062	4.62466
SARS1	5.72642	6.88375	4.75936	3.08618	4.38161	4.75936
HADHB	7.88497	7.38241	4.62408	3.75181	4.69704	4.62408
CARM1	7.6216	6.27253	16.4257	2.79868	4.28304	2.48291
YWHAQ	9.06494	9.43129	2.63625	0.640594	2.95431	2.63625
H1-3	7.87728	8.90421	4.49054	3.78629	4.27189	4.54834
HMGCS1	8.8775	8.91171	4.58596	3.10345	3.71558	5.40274
RTN4	9.48864	11.1273	3.92834	2.85845	3.7411	3.92834
RBBP4	3.68169	4.56094	4.52957	8.9881	9.75789	4.52957
DYNC1H1	4.94715	6.93012	4.19968	2.87788	3.2705	4.19968
HNRNPA2B1	3.50751	2.96883	5.09507	7.68723	6.88302	4.41921
RPL30	6.02402	5.48533	4.9347	5.83207	6.5189	6.92242
CBS	10.5231	6.37804	3.923	0.576322	2.69267	3.923
EDC4	9.44586	12.6718	3.31708	-1.44285	2.62268	4.07075
SUMO3	6.17051	4.95915	4.78942	3.04558	3.89495	4.78942
SNRNP200	4.57027	4.75577	4.60219	7.09351	6.8688	4.72198
PRPF4	4.64779	3.89549	4.6178	9.39674	8.2945	4.6178
OAT	9.43398	8.67836	4.60063	4.93369	3.35698	4.60063
RAB15	3.34899	6.08573	4.09777	7.64808	5.25722	8.0141
PDCD11	1.96133	3.26926	2.93826	6.50806	6.3828	2.93826
TOP2A	2.3745	2.32592	4.5275	10.2347	5.98804	4.5275
ANXA2	7.24463	7.74298	4.68734	3.72331	4.6695	4.97652
BCL2L2	9.36308	8.4167	4.05353	2.67168	4.55287	4.05353
MAT2A	0.766655	4.47986	3.51942	10.4395	11.4795	3.51942
LBR	0.5439	4.61623	4.24266	9.72965	8.09794	4.24266
PAPSS1	2.87125	2.19208	4.08124	8.88486	5.44941	4.08124
RPL21	6.66749	9.17499	4.52396	3.89064	3.69957	4.52396
KHDRBS1	4.05635	3.92831	3.26715	5.54228	5.04253	9.70749
RNH1	7.57334	7.65615	4.85598	4.11906	5.07075	5.05255
RFC5	4.05955	3.96339	4.46858	7.52056	5.87098	4.46858
SHMT2	8.07981	7.87252	4.86411	4.17272	5.26452	4.86411
EWSR1	3.70564	3.69951	6.00832	7.09208	8.00997	5.14545
EMD	2.93933	2.57323	3.3668	9.91555	6.93378	3.3668
SND1	6.27478	7.39132	4.67956	4.56412	4.6643	4.4294
HNRNPR	3.20146	3.04091	4.62062	8.43345	7.47339	3.80899
HNRNPAB	2.82164	2.29232	6.50642	8.30738	6.79629	5.61292
GMPS	4.90442	4.54728	4.38699	7.75513	6.76528	4.70108
TIAL1	4.56924	3.38769	4.06581	7.38018	7.9148	4.06581
PML	8.72158	6.38688	3.82358	3.56332	3.2001	3.82358
LRPPRC	7.22408	7.30626	4.11741	2.47181	4.75231	4.11741
RPA1	3.69577	3.52496	4.28495	9.15993	6.40388	4.28495
ACADM	8.72737	8.85677	3.11988	1.93807	4.0539	3.11988
FKBP5	3.96851	4.8024	4.44534	7.92661	7.12204	4.44534
ANXA1	7.5944	6.73569	4.63306	4.61443	4.61308	4.63306
GLRX3	7.10484	7.61847	4.81557	5.29471	3.93442	4.81557
SNRPC	3.12925	4.66451	4.51575	9.39938	6.99641	4.51575
PSME1	8.43324	6.93645	4.42061	4.60028	3.92435	4.42061
ARFGAP1	8.0004	7.33108	3.75468	3.86478	3.8735	3.75468
TRAP1	7.68953	6.42603	4.50375	4.0544	4.63552	4.50375
NASP	7.05872	7.22356	4.66938	3.97252	5.187	4.66938
SNAP29	6.25575	7.91013	2.47319	0.0132162	3.34713	2.47319
CCT6A	6.12841	6.68318	3.92358	3.5988	4.28037	3.92358
H2AX	5.74998	5.73251	9.87667	5.16666	4.59142	2.51239
RPL28	5.6605	8.5471	5.16234	3.77242	3.93402	5.16234
LMNA	6.50284	6.74917	4.02525	3.52008	4.52817	4.02525
PPIF	9.28503	7.08925	4.832	3.45159	5.08841	4.832
FAM98B	4.64532	4.19186	4.24348	9.73331	8.59385	4.24348
PSMD3	4.11958	3.61081	2.70216	6.71771	5.26314	3.77832
EPRS1	5.16233	7.3834	5.56743	3.39789	4.67981	5.16855
COPG2	6.31873	9.39143	33.8799	-1.66693	0.0201775	1.78814
RNMT	4.03336	5.05	4.38677	8.33093	8.77189	4.38677
DLD	9.43969	6.3424	4.08045	1.21419	4.23723	4.08045
TPR	6.54593	7.30013	4.36286	2.95486	4.95336	4.36286
TOP2B	4.54137	3.68281	4.23824	6.49454	7.99603	4.23824
SETSIP	4.91053	5.02046	4.83709	8.277	7.46664	4.83709
MTREX	3.61863	4.06839	4.3271	9.71355	6.74704	4.3271
ECI1	9.27191	8.38101	4.50472	3.64818	5.37829	4.50472
CPSF7	4.05212	3.81121	4.74961	9.40731	6.26241	4.74961
API5	5.16019	5.22304	5.00093	7.84345	7.66008	5.00093
DNAJC7	4.96278	4.5054	3.8134	3.87462	3.72796	3.8134
MAP4	7.34934	7.71562	4.74352	4.75177	5.11838	4.74352
PSMA3	4.48525	4.91799	4.87883	7.46477	6.10751	4.87883
PSMD14	4.61582	5.18742	4.82161	6.65514	6.48865	4.82161
AHCY	3.9168	4.33082	4.43202	6.95764	5.38203	4.43202
SFPQ	5.89339	4.84798	4.39843	8.51093	9.01666	4.95442
PSMD5	8.61697	6.41399	15.3921	2.35578	6.61003	5.34678
ANP32E	5.07849	4.37998	5.08534	7.95778	6.182	5.08534
CKB	5.67279	6.78558	4.24397	4.57306	3.6896	4.24397
TUFM	7.78933	7.79667	4.44846	2.25953	3.56603	5.90962
DAZAP1	4.45676	3.46591	3.55371	8.26143	9.3893	3.55371
BZW2	5.53974	8.22693	3.63038	1.29673	1.69032	4.95432
MCM3	4.71444	4.36501	5.79882	7.75326	7.29262	4.97629
GOT2	9.26444	8.03287	3.6595	4.60632	3.4083	3.6595
TSR1	4.16192	3.43513	4.63869	6.55394	4.80087	4.63869
U2AF2	5.74007	4.86901	5.13122	8.11966	7.50964	5.13122
PGD	6.92743	6.76409	4.3067	3.83328	5.0268	4.3067
CLIC1	7.26782	8.18378	4.1314	2.07109	5.2616	4.1314
RBMX	3.60453	3.31446	5.01667	9.25282	8.96234	3.66676
OLA1	7.20614	7.6768	6.14719	7.19967	1.6055	3.16597
YWHAE	7.30768	7.75027	4.1374	4.24381	4.33271	4.64427
RTCB	3.68323	4.24362	3.66453	8.95028	7.12409	3.66453
ACTN4	6.03977	6.76106	4.32548	4.95704	3.46236	4.32548
RPS20	7.75844	9.43373	3.84749	4.55165	3.99418	3.84749
HMGB3	5.03493	4.96562	4.45711	8.64198	8.58103	4.45711
GPKOW	3.9709	2.39318	4.61911	4.72839	7.30623	4.61911
HSPD1	8.36818	7.2476	4.15925	3.69678	4.63708	4.73414
CSTF2	5.67262	4.44553	5.19402	7.58316	6.54482	5.19402
COX5B	7.54569	9.07259	2.42693	2.25184	3.7454	2.42693
CCT7	6.12154	7.36377	3.99713	3.03622	4.79555	3.99713
PKLR	7.52146	7.67099	4.92987	5.52376	5.03061	4.92987
PABPC4	4.36967	6.76383	3.93606	7.07607	5.69108	9.39317
RPL29	7.42565	9.55103	3.68232	-0.294032	5.19919	3.68232
SF3A3	2.75959	5.09829	4.36769	8.95342	6.49328	4.36769
CLTC	6.1306	6.86059	4.40793	3.91486	3.87079	5.26319
RPL7	4.84344	4.62097	3.50547	3.99749	7.95374	8.43389
CRKL	4.46224	5.09785	4.42352	7.10118	7.12413	4.42352
XPO5	4.09146	4.81434	4.38569	6.24853	7.94347	4.38569
SARNP	10.3223	6.78274	4.26428	2.01822	5.13586	4.26428
MRPS24	-1.68065	4.30476	2.73579	8.17806	6.47571	2.73579
CUL2	4.35113	3.87135	4.16435	9.15893	6.31172	4.16435
RPS6	2.97587	5.59983	3.08595	9.2774	4.89626	5.53261
RPS12	6.57473	8.27578	3.41796	3.94049	3.78228	3.41796
SAFB	5.18561	5.45264	4.90021	7.54594	7.50784	4.90021
EEF1A1P5	5.83124	6.54978	10.38	3.31837	4.69802	6.44503
AIMP1	5.98747	7.47244	4.67501	5.22089	3.59336	4.67501
MTA2	5.77365	4.31442	4.73351	8.25941	7.52373	4.73351
AKR1A1	6.7046	5.22834	4.58762	4.79474	3.24563	4.58762
CS	6.64419	6.21695	4.01299	4.99441	3.00639	4.01299
ANXA11	5.09354	4.21883	3.87136	8.80208	8.43623	3.87136
RPSA	5.77733	5.9341	5.55764	5.88442	2.89951	4.26743
PCMT1	5.734	7.24771	4.39543	1.94167	4.99883	4.39543
HEXIM1	5.53633	5.39342	3.9166	4.59648	10.2795	15.7272
TARS1	5.66414	7.65018	3.27813	1.14459	3.88587	3.97768
ENO1	6.62177	6.25188	4.74484	3.37215	4.25002	5.71517
ALDOA	6.43599	6.38186	11.0828	3.98228	4.1718	6.96627
RBM12	4.34812	4.21573	4.38979	5.88713	8.63085	4.38979
PSMD11	6.76319	6.01147	3.92812	3.69064	3.79367	4.81587
TXN	4.82209	7.14567	3.85197	2.68128	4.18244	3.85197
CBX5	2.34761	2.24266	4.49141	9.25491	3.98805	4.49141
MRTO4	4.61688	5.80572	4.87391	7.1556	8.10764	4.87391
HMBS	8.24945	4.42136	3.67692	7.60419	7.9695	17.5937
CD2AP	6.69226	10.2209	2.76232	0.376621	4.75817	2.76232
SRSF10	4.35189	3.83814	4.51424	9.44456	5.77408	4.51424
DNM2	5.4014	7.5155	30.611	2.30214	1.00151	2.16649
PDCD6IP	6.65974	7.2034	4.33735	4.87655	4.77971	4.33735
YWHAG	7.0468	8.40197	4.5319	4.19197	5.57998	4.5319
SEC31A	6.54497	9.18489	31.2658	2.72349	5.17609	2.09171
RPS4Y1	5.58392	6.80971	4.11867	0.692583	4.76392	4.11867
CMBL	5.11946	5.3628	4.32083	6.66437	5.43198	5.2432
PRDX5	8.05749	6.79757	4.37658	5.28457	4.4276	4.37658
EIF5B	4.18233	9.04804	4.49613	3.03619	2.49934	4.49613
VCP	4.40502	5.27426	4.17542	6.34823	4.43996	6.37045
MCM7	3.42805	4.43103	3.42314	9.37782	6.47764	3.42314
HSD17B10	8.36499	6.1755	4.5167	5.46483	3.10693	4.5167
PSMD4	3.76957	2.05482	2.0049	7.19462	6.3314	2.0049
PRKDC	5.27091	4.98621	5.09307	5.48386	6.29566	5.14904
HNRNPA3	4.20148	4.09846	6.59404	6.19202	5.95601	11.05
PSMC4	4.30321	5.34773	4.63063	6.31902	6.06086	4.63063
USP14	7.37382	8.55861	5.03866	3.21215	4.7336	6.62388
IGF2BP3	8.59468	7.72609	4.56442	4.21812	6.07029	4.56442
PRPF19	7.34252	6.41068	3.92122	2.82504	5.3365	3.92122
MAP1B	3.38339	4.57135	4.82755	6.48129	4.69059	4.82755
PRPF6	4.62748	4.35157	3.876	6.30931	7.71554	3.876
FLNA	6.69094	7.97958	4.44973	4.56589	5.15015	4.80295
RPL7A	4.29185	6.73098	4.54398	7.02208	6.62342	5.72461
ST13P5	7.23694	7.11646	4.15451	5.02568	4.76345	4.15451
ACTG1	6.78831	7.41294	4.86653	4.78732	5.77223	4.88858
LDHA	6.87788	7.97794	3.90869	3.67592	4.9446	4.61625
PUF60	6.83919	7.74944	5.71007	3.149	5.24166	6.73937
RUVBL1	5.37611	5.53668	4.76173	7.77909	7.24727	4.76173
PSMA1	5.02186	5.43036	4.69827	8.12153	6.62779	4.69827
PFN1	4.40504	3.92891	3.64083	6.23101	4.71928	3.981
EFNB1	3.551	3.31693	4.02973	10.1416	4.8603	4.02973
BYSL	3.69532	3.64123	4.4474	4.24959	4.22396	4.4474
MAPK1	4.35463	5.65485	3.82857	7.35676	7.50006	4.13894
RPL6	6.52922	8.72842	3.63213	3.54396	4.4372	4.58509
RBM25	6.8208	10.65	3.91881	1.32502	3.68274	6.27744
ANK1	4.44437	4.71527	27.7866	1.16858	3.02434	0.307466
SUCLG2	6.23908	6.17584	33.6441	2.13739	3.95405	1.81321
SMC1A	6.18736	3.78069	3.86326	4.69214	7.60187	16.0397
RPL31	2.70615	7.47175	1.94056	1.71481	1.259	1.94056
PRDX1	7.26573	8.16474	4.41256	3.61793	5.50574	5.40753
SUMO1	6.56435	6.34936	5.09131	3.49355	4.5921	6.18532
PGK1	6.85552	7.2966	4.04569	4.30731	4.66595	4.9908
HSP90B1	7.04931	7.00456	4.48151	4.24825	5.83171	4.48151
CAPN1	7.42028	8.77687	5.01247	3.74902	4.51564	7.00005
FERMT3	5.19191	8.02011	4.77746	4.94277	4.02661	4.77746
MAPRE3	5.41545	7.49247	5.16235	5.07883	4.85173	5.16235
KPNA2	4.2006	5.72857	3.81262	9.17512	7.49074	3.81262
UBA1	5.39216	6.79463	4.46294	3.82426	5.24822	4.46294
SRI	6.9549	8.30133	2.8182	-1.01673	2.94496	5.97854
ACTN1	4.41142	6.89522	4.35578	8.56521	5.11379	7.00956
MARS1	5.39393	5.74724	18.8563	4.16357	3.7003	5.07506
FUBP3	4.79813	4.79431	26.697	3.70346	4.49709	-0.342377
MCM2	4.49765	3.66226	5.16482	8.24753	6.63306	3.73541
RPS11	3.5247	6.07551	29.3731	3.02616	2.38696	2.30911
MCCC1	7.64094	5.53852	3.88756	3.64528	3.49064	5.27403
ACIN1	6.0719	4.86461	4.82389	7.27261	6.91342	4.82389
PA2G4	4.44004	6.1008	4.57774	7.15539	7.16771	4.57774
CSE1L	6.25312	7.5186	4.04059	2.22435	5.56802	4.74827
RAB5C	4.0676	6.63902	2.4342	7.02026	3.9886	15.5807
CAND1	6.57175	7.15124	4.31935	4.62596	5.63393	4.31935
SNX3	4.656	5.53475	3.33768	9.43957	7.76171	3.33768
PC	7.931	5.35051	5.42475	4.86983	5.87268	4.57303
ACLY	6.37374	7.96908	4.51507	4.05557	5.4377	5.39271
DDX41	1.4195	4.2278	0.785143	8.57733	6.16319	0.785143
ATP5PO	7.16635	7.16914	4.60668	4.90684	6.01224	4.60668
RFC2	4.05306	5.59743	4.50915	5.70566	6.95219	4.50915
HNRNPH1	7.33741	5.92859	4.23973	8.03374	9.2222	5.39683
HSPA1A	6.54481	6.89634	4.5879	4.40424	5.06026	5.68279
PSMF1	3.8872	2.42227	4.19339	10.0899	3.73867	4.19339
NUDCD1	4.50202	3.28903	2.3013	3.81035	5.88531	29.4341
TARDBP	4.93938	4.49349	4.62196	5.06156	7.229	4.62196
ATP6V1A	13.1641	12.8538	0	4.32646	5.4654	0
SSRP1	4.03746	5.6704	3.76503	6.6478	7.55318	3.76503
ACSM3	12.3931	12.987	0	4.32239	5.25645	0
CARS1	3.09979	7.39544	34.6029	3.5943	5.58366	1.70431
POLR2A	4.43223	4.12788	6.58499	6.42472	7.03058	4.99925
RPS28	16.0339	12.4015	0	4.29271	6.59838	0
H4C1	3.543	4.28059	6.37244	9.43299	6.15055	4.33147
ZC3HAV1	5.88586	6.51619	3.45779	2.69021	5.52535	3.45779
CORO1B	3.60294	4.76102	2.8353	4.81376	3.74911	18.2801
SMC3	5.05589	5.03556	7.78515	5.93163	4.72863	3.31348
NUP155	5.40028	1.86215	3.77981	-0.553097	2.43815	3.77981
PTPN11	4.29532	6.57031	2.69071	2.40921	4.29562	2.69071
ATIC	5.85524	7.12173	4.06209	4.47717	5.34224	4.06209
CFL1	3.88533	4.08192	9.66466	4.77094	3.66051	2.76162
ARL2	4.23045	4.47455	46.6639	4.22412	4.83943	0.302877
HSP90AA1	5.75773	5.92393	6.15759	4.24455	4.94068	6.48056
LRRC59	7.00985	7.34281	4.96821	4.02459	4.89559	6.81286
MOB1B	5.78172	4.41175	4.77442	5.62608	7.39563	4.77442
RBM8A	2.62226	7.38586	4.14113	7.28749	9.48914	4.14113
ANP32A	4.57473	4.02696	49.5871	5.34437	3.9957	-0.0365605
EEF2	6.02321	7.10515	4.43901	5.55789	4.77562	4.5617
EIF4A2	7.90521	8.24679	3.81683	6.91989	3.4748	3.81683
ETFB	7.30832	4.84026	3.61755	3.60451	4.2231	4.37916
UBE2K	3.52006	4.21535	1.18958	6.73547	8.94203	1.18958
TGM2	7.37094	7.89679	4.77463	3.84054	4.7678	7.07849
GNL2	0.970509	3.10738	2.92366	2.4612	4.70019	2.92366
RPL22	4.83305	6.02062	4.12433	9.48325	6.61817	4.12433
SUB1	3.35603	8.50255	3.88526	3.9038	2.54577	3.88526
FADS1	0.93544	4.82741	2.47316	2.094	4.33514	17.2352
NUP85	3.51885	9.18625	2.75325	5.1531	6.58069	25.6175
RABL6	7.88631	4.63486	4.04015	4.40939	4.30522	4.04015
MSN	6.65462	6.27169	5.26291	4.23871	2.89068	7.02136
RANGAP1	3.75429	5.57511	44.551	5.76177	5.45532	0.548078
UBC	5.66846	5.01724	3.1079	0.502111	2.84878	5.40272
RPS2	5.29473	6.39615	4.95178	7.95993	6.769	4.95178
XPO1	6.01983	4.72301	4.60676	3.38186	5.18895	4.60676
TNPO1	5.72087	5.66589	5.18507	6.22658	6.52224	5.18507
CTTN	2.94557	4.64359	3.38798	7.08854	4.29248	3.38798
TRIM28	3.92213	2.8234	4.8324	8.84088	7.53513	1.9518
FARSB	4.55067	8.38263	4.42594	4.89163	8.11882	11.2833
DDX17	4.90247	4.76157	7.06562	5.18825	6.53081	9.77828
GLO1	6.53741	5.14276	2.46084	4.32014	3.37038	2.46084
MYH9	7.6849	8.31072	4.30852	0.308481	2.83975	8.70936
PSMC6	7.07564	3.65011	2.93137	8.99641	8.96365	2.93137
WRNIP1	6.80689	7.98482	2.66463	1.97947	6.41503	2.66463
PPIA	5.7208	5.83122	5.05337	5.7026	5.05736	4.69971
SUPT6H	6.91532	11.0558	4.05706	-2.83187	8.89497	4.05706
VDAC3	3.8644	4.69745	4.23328	4.17416	2.86063	4.23328
UFD1	5.37342	5.90743	5.13818	8.89837	5.89025	5.13818
PSMA7	3.36566	6.50912	3.18574	10.0056	6.53767	3.18574
DIS3	3.87984	3.66874	35.3795	4.32371	5.63621	1.61209
DDX5	3.97595	4.00004	7.95053	8.9167	8.38648	4.381
XP32	9.71434	8.64824	2.50674	-2.02312	0.881794	9.68814
RECQL	5.27953	3.98439	4.72066	2.8084	8.11816	8.69264
POLR2B	7.1694	4.60015	4.71263	4.84411	7.01728	8.79178
NONO	7.39436	7.79751	3.94477	1.7766	7.40166	3.94477
RPL13	3.56719	6.50588	3.98498	7.41192	6.6524	3.98498
TUBB2A	7.63678	7.91854	4.46399	6.59623	3.57508	5.74542
EEF1G	5.7727	6.94004	4.40168	5.41201	5.03147	4.40168
CLIC2	3.63128	4.01999	1.9247	4.67002	9.71052	1.9247
RPL27A	7.66038	7.71613	3.27895	6.35999	4.09827	3.27895
RPL5	5.17311	6.02157	4.86146	4.49665	5.44272	4.86146
SF3B2	7.61856	6.66991	2.63381	6.64269	10.0741	5.84506
CDK9	3.27675	5.49961	3.33781	5.58816	6.57381	3.33781
AARS2	9.59261	9.75755	4.42765	-1.4845	1.63455	11.5569
PHB2	9.34117	7.51308	3.84155	3.06149	7.73073	3.84155
FOXK1	3.87427	8.59985	0.622098	3.72109	6.94224	11.4057
HNRNPD	3.07724	2.03791	7.74066	8.37746	6.81696	3.8162
CSTF3	4.54861	5.431	16.8062	6.31902	7.33336	0.726
MDH2	8.28315	7.31371	3.99987	3.90248	4.57089	6.77611
TOMM20	4.7248	4.77696	4.12928	1.96724	4.97507	4.12928
UBR4	6.51181	6.47309	3.55568	5.98306	3.46955	3.55568
HNRNPU	4.73786	3.0675	14.7504	4.41288	5.2077	2.7466
LCA5L	7.63246	5.55963	4.58133	1.07955	6.88128	4.58133
CCT4	6.45487	6.47169	1.33636	2.07078	4.55054	2.55664
ECHS1	7.85807	22.7304	0	4.59495	7.02534	0
SPTB	0.880208	2.57849	3.37592	0.163674	-0.499288	3.37592
PPAT	5.96174	4.44895	3.14974	3.69034	4.34601	3.14974
PTGES3	3.21406	4.86956	3.15989	6.1752	0.367192	22.0846
CAPZA1	3.4752	6.26274	34.6483	4.14812	3.6139	9.60279
PSMC2	5.60745	5.01225	3.03433	9.05234	6.65945	3.03433
AP2A1	9.39632	11.3217	0	4.59344	5.73345	0
MSH6	4.52668	4.73964	2.0446	7.79031	6.68278	2.0446
EIF4G1	6.05799	8.24841	4.19959	2.80451	4.67616	6.71126
PMPCB	8.22524	5.91733	4.87429	6.38163	4.81251	4.87429
TTN	4.0365	5.372	4.17261	5.11053	6.19971	4.17261
SSB	5.02632	6.29967	4.47395	4.96234	4.35762	4.97083
SLC25A3	12.1346	10.9269	0	6.39529	5.33751	0
CBLL1	6.09572	6.19972	0	11.4634	12.5072	0
HNRNPM	6.13446	5.94004	4.84041	3.88504	5.89683	5.28189
RPS3	5.71209	6.29134	4.71605	8.32526	6.60337	4.71605
SEPTIN8	7.89885	6.1134	3.29197	3.96204	6.39727	20.9751
KPNB1	7.39271	7.7784	3.80053	2.66511	4.77498	6.98998
UPF1	5.11667	8.29799	2.65899	3.88549	5.02368	2.65899
VDAC2	4.84334	6.27857	4.51394	5.14944	4.02347	4.84676
SAR1B	4.59366	4.60547	3.95137	4.93266	3.18241	11.3148
SNRPD2	8.67784	10.1402	4.61587	1.71119	4.28583	9.97811
RUVBL2	6.83992	6.98973	4.53564	5.12449	6.31009	4.53564
RDX	6.18052	6.83609	3.67135	5.26296	5.02777	3.67135
TMEM263	15.2934	11.669	0	8.46344	5.41231	0
EZR	5.30767	7.57283	4.10399	4.68898	5.48917	4.10399
RTF1	4.99752	4.33912	3.65791	4.76551	7.68079	3.65791
HARS1	4.28045	4.61184	4.05183	9.34461	-0.240936	14.3996
CCT3	6.45128	7.06018	4.69599	3.47416	4.03254	7.31821
MVK	10.883	12.9008	0	5.81052	6.93994	0
FLNC	6.94476	7.19354	3.26653	3.52788	4.561	5.83836
ASNS	5.59815	6.59087	4.93282	5.4455	5.41197	5.06042
RAD50	2.60546	4.34443	6.85889	3.26852	4.56822	2.70909
ALYREF	4.51595	4.00973	2.34956	8.97328	4.51315	2.34956
RPN2	9.96809	11.7748	0	5.9738	5.77011	0
STT3A	3.42583	2.86807	26.2258	6.05876	6.22268	1.31185
POLDIP3	6.39339	5.14305	0	11.7645	9.68103	0
HSPB1	5.68217	7.86172	4.55199	4.98944	7.24291	10.0964
CWC22	5.01509	5.34086	0	11.5292	7.94737	0
ALDOC	7.26802	8.38526	3.66789	4.05611	3.63776	7.27087
DCTN2	4.33	7.39693	4.20245	4.63088	5.1658	13.0937
SMC4	5.65152	2.49957	2.09085	2.85907	2.56699	2.09085
CA8	7.04001	5.71378	1.90798	5.02204	3.50144	1.90798
CSTF2T	4.58062	5.92382	4.2332	6.88007	5.80081	4.2332
LDHB	5.84661	6.48723	4.81091	5.76181	4.76185	5.29317
BROX	4.78264	4.83014	4.45061	6.03858	4.74682	4.45061
P4HB	9.24955	9.11605	2.32802	6.69425	5.53795	2.32802
ATAD3A	6.12972	2.99327	2.39397	1.74856	4.19101	2.39397
GCN1	6.35207	7.19023	5.09727	5.08656	5.8897	6.08483
RBM28	4.30203	18.6792	0.808181	3.00242	6.70821	0.808181
TBCD	11.5737	11.0137	0	5.20588	7.36439	0
TAF15	4.1529	4.15733	8.72753	6.49011	5.81841	8.74358
LONP1	4.30743	4.35131	2.23376	-2.01807	5.06153	30.0719
RPS5	7.42636	7.05939	4.3891	2.52428	7.82092	4.3891
SMU1	6.35588	6.96166	5.22216	5.81767	4.15054	20.1526
AARS1	6.38281	6.69248	3.89559	3.11285	2.30801	7.42932
PSMD1	4.83044	3.94477	5.91228	8.10906	5.1411	4.33511
IPO7	6.37728	8.27672	2.87212	7.14216	1.9314	3.5015
DDX23	5.36885	5.37812	4.28791	7.63559	5.87056	4.00028
NME2	5.58542	6.71109	4.74025	3.83161	4.37078	6.57598
SLC4A1AP	7.1288	5.95782	0	10.3463	12.6792	0
TUBA1C	6.67214	2.29614	4.41983	8.31169	4.61907	4.41983
EIF3J	3.85114	5.63295	4.23806	6.62645	4.70282	4.35878
RPL10A	5.83583	8.21979	3.92185	2.93396	4.23057	7.06882
CSDE1	7.52759	6.56326	3.62785	7.00694	3.58918	3.62785
PABPC1	5.60728	5.44605	4.15285	7.25411	5.96197	4.15285
PGM2	5.3571	7.54361	2.75576	2.52265	3.84035	25.5232
NPM1	5.50171	4.77476	1.32004	3.13873	3.82356	10.149
GLE1	10.2364	6.77892	0	4.02851	5.70827	0
RFC4	6.17707	6.85343	5.0208	4.90041	5.3466	6.36112
ATP5F1A	8.4287	8.10574	3.73084	3.3142	3.59819	8.58324
TP53BP1	6.76501	5.16612	4.51319	9.31251	5.90352	4.51319
COPA	10.4218	11.2388	0	5.981	6.939	0
PPIL1	5.48399	6.31528	5.09369	5.27771	7.06428	5.869
PRPF31	6.01792	5.98458	0	11.242	8.9253	0
GATAD2A	5.87427	6.97031	1.37912	2.19008	4.09542	19.5972
PSMB4	8.96676	8.38953	3.75226	5.35069	6.85625	16.9664
PTBP3	8.7684	4.20307	0	11.5298	10.4006	0
MYH10	7.89172	8.41395	5.59825	1.12375	2.59323	11.4798
ETFA	11.1315	10.5938	0	6.23575	7.0277	0
ISYNA1	8.51156	14.1301	0	4.76189	8.44162	0
PSMA4	7.04003	3.98777	4.73131	7.81227	5.75894	4.73131
USP9X	10.6095	10.2036	0	5.3837	7.41478	0
IMPDH2	5.69088	5.17092	6.23189	7.96573	3.95359	1.41926
PRPF4B	4.24456	11.1608	3.64568	4.32804	6.17211	3.64568
POLB	7.36339	6.21215	0	11.7502	10.2301	0
RCC2	3.99086	4.18465	10.3027	10.3804	9.97453	3.81475
PPIL4	1.31685	5.26	29.8598	7.58047	9.06106	2.25395
TUBB	5.67141	4.13743	3.0056	4.42215	3.28389	8.43872
SPCS3	5.03441	7.64346	2.97058	2.24089	4.35627	19.9418
USP7	4.25938	3.93028	7.43584	4.79365	5.22274	3.20128
NUP93	5.48249	4.64762	3.60489	1.27814	2.81606	6.5313
TUBA4A	5.08156	5.65445	4.63456	8.44073	4.69717	4.63456
TRA2B	6.65114	6.62455	0	10.9583	9.99671	0
SRM	7.91189	6.84526	0	13.8749	9.74455	0
SNRPA	4.18063	6.4738	4.18408	2.77199	5.76057	4.18408
TBPL2	7.76245	6.59542	0	11.1074	11.342	0
CTDSPL2	6.58646	5.66217	0	8.33656	10.9477	0
EIF4A3	5.80463	5.67786	3.67374	7.82684	6.16395	3.67374
H1-5	7.60497	8.36852	2.32794	6.76147	5.0889	2.32794
PRKACB	7.15104	7.89544	0	4.63375	5.07384	0
VAT1	11.0165	10.1617	0	6.96791	6.72278	0
RBM39	5.28906	5.91812	3.80001	5.77045	7.75243	3.80001
CAD	5.71027	8.40039	3.63566	4.11636	4.20724	17.9564
CAP1	10.7893	10.3222	0	6.54495	7.11343	0
WDR3	6.33978	5.70867	0	9.04729	9.54468	0
CNP	4.85445	4.17828	1.71523	5.89952	6.18778	1.71523
PPIH	5.5649	6.77002	3.78238	5.22463	5.34403	3.78238
HDGF	9.90598	11.0596	0	4.94515	8.47716	0
IMP4	-0.544823	2.45134	33.1114	9.08916	4.76576	1.87725
SMARCA4	8.23576	6.45253	0	13.4016	9.55225	0
IQGAP1	4.07691	8.006	2.62919	2.28133	6.24149	2.62919
RNPEP	11.0773	8.75089	0	7.18909	5.68642	0
SYNGR2	13.016	5.78388	3.46779	4.07594	8.07775	19.546
PFKP	7.33028	6.2449	3.46555	3.81692	5.3796	5.62782
MACROD1	10.7424	9.18092	0	6.231	6.82712	0
QRICH1	7.40351	6.79274	0	10.6704	10.9161	0
PUS7	5.15855	7.15726	0	11.1491	7.89829	0
EIF4A1	4.22923	4.22259	3.0811	4.94327	4.69849	3.0811
ANXA5	8.48118	9.8398	0	7.17939	4.77925	0
FASN	7.23883	7.77632	3.87572	2.14298	2.9271	9.42213
MTHFD1	3.77881	5.28312	3.97534	5.10764	2.44044	3.97534
VPS29	10.5808	11.0127	0	5.20407	9.0544	0
TMX1	12.4958	12.8106	0	6.98491	9.92308	0
TUBA1B	4.3794	4.99174	9.34599	6.35391	3.67195	5.82063
RBM17	3.45154	4.9834	11.1338	10.3923	9.57652	4.43942
MACROH2A1	7.87397	7.77266	0	12.8886	10.3833	0
RPL14	7.27662	8.70066	3.73517	3.36174	6.35738	17.1042
PSMD8	3.61499	4.56428	4.78499	3.46442	6.03849	4.78499
NARS1	6.4333	6.23279	4.72597	5.79871	4.84636	5.75527
RPS23	6.47301	7.57366	0	10.6403	10.0472	0
BLVRB	9.48867	9.67841	1.65562	-1.02499	2.55562	11.8992
CORO1C	5.17235	7.36616	4.30824	5.01107	5.91276	4.30824
PPM1G	7.33374	6.16322	0	11.2983	8.67152	0
POLR2G	6.77928	7.12586	0	11.6012	8.91963	0
TMEM214	9.71031	9.78243	0	5.80493	7.46824	0
TMCO1	7.18106	6.42086	4.53722	7.82026	3.3611	4.53722
RANBP2	4.47411	2.70423	3.66612	1.84141	3.56257	8.77789
RAD21	6.80813	7.36	0	10.2785	10.2909	0
ACP1	7.77784	8.21505	0	12.9117	10.4042	0
DDX42	3.79931	5.83898	13.6457	8.58197	7.20882	1.94222
DARS1	7.71158	8.26298	2.54558	5.27871	5.96541	4.3998
WDHD1	6.82421	7.39733	0	10.4683	10.1185	0
EIF5	8.74607	10.2656	0	6.62472	6.49656	0
RAC1	7.5584	6.37026	4.51237	8.58973	7.64509	4.51237
NDUFS1	5.38621	5.80555	2.61353	3.32527	5.76868	2.61353
GTSF1	6.24948	8.16925	0	11.675	9.15239	0
PAFAH1B3	7.83086	9.94875	0	4.25653	7.92244	0
TBCE	5.55105	5.13204	5.28766	8.54369	4.09687	5.29582
THOC3	4.88235	6.71021	4.63456	7.3734	5.73685	4.63456
ADSS2	9.40594	11.1872	0	6.71718	7.66583	0
ARHGEF1	10.6427	8.57766	0	7.91559	5.49311	0
VARS1	5.91724	7.75018	3.67674	3.66518	6.1123	11.0995
DDX46	6.32559	7.37688	4.00437	3.75065	7.66399	4.00437
SRRM2	7.93989	7.92376	4.65272	7.38208	6.56891	4.65272
DHX15	5.27741	5.9607	4.06739	5.73044	6.90019	4.06739
NRDC	7.68448	6.47637	0	11.993	8.14893	0
CCNK	8.25894	7.68335	0	11.1397	11.1454	0
HADH	10.3558	10.8009	0	7.59269	7.59024	0
THOC5	6.41557	7.68961	0	11.206	8.5877	0
PDLIM1	11.9445	12.596	0	8.68412	8.97834	0
PPP1CC	7.27318	6.04141	0	9.73885	8.79589	0
KIF5B	8.42754	8.5433	0	6.49234	5.7505	0
GTF2B	7.05366	7.05874	0	8.38326	11.3055	0
HSPA5	5.03846	4.96328	11.7421	5.10244	5.00047	8.29549
BAZ1B	7.28578	6.54961	0	11.1864	8.06807	0
FUS	5.19512	4.99183	6.97496	4.29494	5.07903	10.5345
TNPO3	7.30779	5.77132	-0.00793103	0.0519429	4.70754	14.8313
PSMC3	5.48021	5.1409	7.09207	3.45965	5.31751	7.26978
RAP1B	4.98005	5.93069	4.89475	7.02431	4.91817	4.89475
ERP44	8.94115	10.3834	0	6.97703	7.12842	0
ZFR	7.33872	6.47009	0	9.22557	9.65006	0
LARS1	5.29941	6.68738	4.79786	5.49474	5.6819	4.79786
PPIL2	7.95619	6.46706	0	11.9972	7.96877	0
VPS35	9.70078	10.3512	0	6.7012	7.98206	0
HSPA8	5.00658	4.85477	7.70374	5.20045	5.27783	5.86647
TPM3	5.66498	8.70295	0.897518	2.30006	3.35571	6.31256
NUP98	3.84936	2.7289	4.25895	-0.386299	3.86279	12.0966
MDH1	10.402	9.59776	0	6.51904	8.16975	0
SUPT16H	3.31191	3.05281	9.12485	7.1103	6.89282	4.26574
RSL1D1	7.61881	7.24112	0	10.3243	9.83922	0
LYPLA1	7.84279	8.55309	2.77657	-0.53294	2.34321	12.0224
RPS15A	6.50869	7.04346	0	10.4288	8.01247	0
LMNB1	8.95085	9.45535	0	6.7544	6.95043	0
SRCAP	7.82075	8.2003	0	8.05446	13.9066	0
RACK1	6.39457	7.03201	4.64567	6.08274	6.26827	4.64567
DIDO1	4.82315	7.97247	4.01962	6.24545	4.87565	4.01962
TSG101	7.51451	7.43435	0	10.7985	9.27448	0
PRDX6	7.92098	7.71967	0	11.3414	9.6643	0
ABCE1	5.97114	5.97202	4.35247	3.32941	4.48361	11.7784
VAPA	6.54553	5.87707	4.62488	6.91284	6.60412	4.62488
DDB1	7.41751	7.24495	0	9.95968	9.5933	0
GSTP1	6.59748	7.12485	3.84707	2.41798	3.42638	8.9892
THOC2	6.48928	9.05828	0	10.4967	10.3134	0
TCEA1	9.11195	8.74829	0	10.9751	12.8212	0
FEN1	7.7167	6.98664	0	9.07825	10.4944	0
PNP	7.14501	8.01108	0	11.48	8.72221	0
PQBP1	7.00993	7.42618	0	9.21688	9.88424	0
RANBP1	9.68703	9.93456	0	6.72163	8.11973	0
TRIP10	7.50364	8.49159	0	12.184	9.05754	0
ATAD2B	8.2283	8.20655	0	10.5106	11.1714	0
RPS13	3.49681	4.11932	8.40982	8.15488	6.75886	3.50363
SART3	8.14841	7.1775	0	10.9147	9.30813	0
MYL4	9.8421	9.26587	0	7.49257	7.03263	0
KHDC4	6.69992	7.93443	0	9.46412	9.80149	0
GLUD1	7.00161	5.92745	4.72291	2.65175	3.86978	8.83958
PGRMC1	5.63714	6.44302	2.83057	6.8097	7.27596	2.83057
GAPDH	7.20133	6.74942	4.74259	6.61754	7.04767	3.52008
UQCRC1	12.05	9.38101	0	7.26668	9.04677	0
SRSF3	3.42783	3.75688	11.7927	7.68948	5.45901	2.32616
KIFC1	9.56429	10.5179	0	6.63651	8.7073	0
EIF4H	2.88921	4.93029	13.6959	9.97681	3.85601	3.31858
SMAP2	9.9538	9.67236	0	8.00595	7.05243	0
NELFB	7.64527	7.24846	0	9.7448	9.63645	0
CZIB	9.53522	6.32522	0	10.0351	10.7298	0
SEC24C	4.91295	6.42341	3.24815	3.5971	3.73327	9.66008
TUBB6	6.13719	6.32547	4.10515	6.7025	4.62108	4.10515
PEF1	14.0623	9.90091	0	9.10473	9.32444	0
GNAS	3.41469	7.86138	4.14024	6.24133	6.73085	4.14024
RAN	5.24487	4.7304	4.43897	6.57353	5.10729	3.66251
CHD2	8.26597	7.36337	0	10.7543	9.42911	0
AKR1D1	11.5561	13.3759	0	10.606	8.73135	0
LGALS1	10.3357	8.94671	0	6.6625	8.32062	0
UBE2V2	8.50129	9.55929	0	6.12834	7.90388	0
NDC80	2.61423	3.74247	3.76546	2.54287	3.2726	3.76546
BRD4	7.96293	8.48442	0	10.3265	10.732	0
PRSS3P2	11.2821	8.68183	0	8.71724	6.80775	0
PCK2	11.1578	8.01476	0	6.39733	8.56913	0
TRMT1	9.51457	7.35242	0	5.49657	7.70289	0
PACSIN2	6.63851	9.03932	2.14374	2.27698	3.77637	8.94847
NSDHL	9.56101	11.8495	0	9.12042	7.75758	0
ACACA	7.22781	5.35726	4.84578	4.69065	4.85642	6.89399
CUL1	3.07158	3.63794	15.6449	7.32078	7.60367	3.1968
RPL13A	3.51146	6.3763	4.65891	6.96344	4.0952	4.65891
RPL34	6.87151	7.36239	0	10.0583	7.90099	0
ARPC4	11.4845	10.3515	0	6.45611	10.7587	0
PWP2	10.9149	8.47187	0	6.34467	8.98536	0
HBG1	6.72373	6.80231	4.5817	7.28645	7.39231	4.55343
CYCS	8.93533	10.494	0	7.75692	7.72386	0
PCBP2	6.21792	6.27818	4.62125	6.02238	7.38688	4.62125
SIN3A	7.40325	9.04676	0	9.51723	11.1359	0
RPN1	7.42526	8.31943	3.16204	2.3387	3.50779	10.3039
SNRPE	6.38924	7.21317	2.8763	8.7572	6.868	2.8763
VTA1	4.07463	4.15326	4.24883	5.61561	3.24805	4.24883
UNC45A	9.01781	10.7913	0	7.37106	8.49728	0
PRDX4	9.55864	9.6094	0	7.81915	7.61466	0
PARK7	5.08995	5.60464	3.99102	4.97363	3.91727	6.62551
STRBP	2.32429	1.76694	12.0193	8.86404	7.26773	3.32553
CHD4	5.82656	3.50029	10.2969	9.09847	7.43886	5.12779
DLAT	8.41575	8.10735	4.38978	4.55004	6.38526	8.45655
PPIB	7.4843	7.79998	0	8.58343	10.2985	0
RPL18	4.63938	7.3635	4.86154	6.0065	5.18525	4.86154
DEK	5.28718	5.96308	5.16967	6.35411	5.6157	4.87145
UBAP2L	9.1597	10.1612	0	9.41627	6.37981	0
DAD1	8.23107	8.29756	0	9.61895	10.4845	0
CCAR2	5.13439	4.87469	3.80452	3.52697	3.56087	5.98437
RPA2	7.75401	8.46952	0	7.05866	6.31808	0
CCT8	5.18736	5.39638	4.25058	4.7089	6.49452	4.25058
SORD	8.30188	9.20805	0	8.0294	6.40855	0
CHORDC1	5.93673	7.81526	0	9.52722	7.2076	0
SNX9	8.90844	10.4877	0	7.51071	8.52139	0
ACAT1	8.82051	9.01049	0	7.47117	7.29251	0
THRAP3	10.3121	9.39137	0	7.21721	9.11073	0
RPL36	8.017	10.3225	0	7.29015	7.91039	0
PREP	6.8098	6.96998	0	8.65435	7.92148	0
ANXA7	5.25342	4.75149	6.45973	8.99054	4.98563	3.77409
TCP1	4.87655	5.81763	3.98509	5.91834	4.14418	3.98509
FECH	10.2505	8.90647	0	7.55322	8.39044	0
GSTK1	10.7579	7.77996	0	8.97373	6.40263	0
CAT	3.875	7.28015	4.44083	5.14871	5.19351	4.44083
PRPF3	9.47961	6.9363	0	9.16452	10.5014	0
USP15	7.03196	8.79897	0	8.78053	10.1519	0
MAPRE1	3.70688	6.09228	4.55303	6.55987	2.20133	4.55303
IDH2	10.6816	6.82327	0	9.95041	10.9154	0
SEPTIN2	8.11648	9.08221	0	7.18979	7.31199	0
COX4I1	9.07292	9.10275	0	7.69216	7.64178	0
SRSF1	2.72816	0.791618	13.944	10.0365	6.91736	3.69505
MDN1	7.81298	9.71519	0	12.014	8.73055	0
TRIP13	0.916504	7.83905	4.30538	5.98347	1.07168	4.30538
PHGDH	11.2571	9.24046	0	10.7697	6.5647	0
FHL3	7.34282	6.45598	0	9.11629	7.11998	0
ANP32B	7.3158	7.52707	0	9.94519	7.48641	0
RPL11	9.23324	10.5856	0	8.59498	8.32955	0
PDIA6	9.00363	8.96627	0	9.11061	6.20288	0
RPL19	7.44669	7.62189	0	9.96236	7.65908	0
RPL8	6.00355	7.30487	-0.576606	1.72007	4.48434	4.85594
BUB3	7.6225	7.68391	0	8.90738	8.87079	0
DDX3X	8.3955	9.85112	0	6.81767	8.85941	0
PDS5A	8.09463	7.45691	0	8.59258	9.45539	0
SDHB	4.47804	4.84748	2.55593	5.23584	3.43418	2.55593
PSME2	7.41518	6.85077	0	6.43856	5.88271	0
SF3B1	5.0151	4.16327	9.26518	7.42249	8.0423	4.19874
CPSF2	6.53142	3.81692	5.03165	3.96214	7.13317	5.03165
HBG2	8.84527	8.61946	0	7.5283	7.58867	0
BOLA2	10.4822	10.0725	0	8.40258	9.38953	0
CAPZB	6.40624	8.04259	0	9.5451	7.18479	0
ARHGAP23	7.88965	7.02316	0	7.65407	9.52146	0
RO60	8.64782	7.73145	0	9.70435	9.11302	0
PCNA	7.41353	7.29244	3.03004	0.590644	6.39173	9.06775
CCT2	4.40027	6.86967	3.4686	5.21501	4.76827	5.35542
EEF1B2	4.9678	6.43111	6.4975	6.70805	4.6787	6.05866
CDC73	8.92912	8.00159	0	8.18418	11.2494	0
SMCHD1	7.64159	8.578	0	9.00606	9.52351	0
ADH5	6.43244	6.12204	5.13405	6.36287	5.89452	5.13405
SF3B3	6.05682	6.17078	5.16773	5.27352	6.63601	5.16773
GAR1	6.43433	8.22748	0	6.94499	9.83719	0
PRDX2	5.22746	5.92373	2.48842	5.01521	5.64552	3.64225
SNRPA1	6.31919	9.58197	0	6.77754	7.12305	0
HBE1	5.49739	6.52603	3.72423	6.28117	4.9658	4.99695
HSP90AB1	5.13221	5.14811	3.77485	4.10175	4.4197	5.91191
EIF2S1	8.21217	9.06878	0	7.31956	7.94923	0
CDC5L	8.62701	7.33898	0	9.55311	8.50713	0
RPS16	9.71168	8.32352	0	13.1148	7.38281	0
SNW1	3.55515	3.99403	14.653	8.89818	7.80271	3.50329
TALDO1	6.16754	5.87379	4.21757	6.11594	6.38186	4.21757
P4HA1	9.55111	11.2894	0	8.76564	9.73467	0
XPOT	5.24676	5.5617	3.23643	4.12348	7.41785	3.23643
HSPA4	5.9482	6.03321	5.05828	6.066	6.14729	5.05828
ZNF326	6.03261	5.52664	2.19113	2.43344	10.5988	2.19113
EIF5A	6.85821	7.67931	4.87582	7.0667	5.27207	6.5959
DYNC1LI1	8.47279	8.76873	0	7.08353	8.31898	0
XRCC5	5.32728	5.44566	4.69262	4.7487	5.99938	4.93153
NAT10	7.17895	7.77367	0	8.15456	8.53262	0
ADAR	8.78484	9.00749	0	6.8945	9.03076	0
CAPRIN1	8.0064	8.7346	0	9.32973	9.32942	0
CCT5	7.84611	7.03576	0	8.34639	8.23656	0
ILF2	7.0632	5.1317	4.13618	6.61232	5.32686	4.84914
DIAPH1	7.23763	5.51292	4.33189	4.27817	2.1923	12.013
RBM27	6.59367	9.22409	0	9.77341	7.85078	0
PSMB7	8.06832	8.10685	0	7.09296	7.46977	0
SMARCC1	4.0523	2.30907	20.1946	10.6259	9.83145	3.37733
NCAM2	4.81661	3.86185	4.453	5.49359	3.46615	4.453
GRB2	8.7083	7.27474	0	10.085	7.65672	0
FAU	8.47166	8.13004	0	7.65504	10.7779	0
PPP1CA	8.68474	7.96071	0	8.07406	6.98848	0
SF3A1	7.5752	7.80995	0	8.6434	8.33479	0
NXF1	7.58079	7.61377	0	8.72806	8.03071	0
NMT1	10.2431	8.44353	0	8.90154	11.7312	0
IARS1	8.75089	8.3381	0	11.5941	7.29006	0
PPP2R1A	8.91041	9.37403	0	9.02707	7.57879	0
TXNDC17	8.87932	8.87529	0	7.9251	8.23348	0
RPS14	9.39259	8.94266	0	8.52248	8.16995	0
SMARCB1	8.5453	8.12788	0	8.02186	10.293	0
HCFC1	8.53546	9.38152	0	7.83574	8.49536	0
NUDC	7.18069	8.75817	4.119	5.24491	2.38236	13.8518
U2SURP	11.2548	7.78018	0	11.0561	9.81251	0
TBL1X	8.54584	8.46325	0	9.62005	8.93814	0
CCAR1	7.28668	9.32107	0	8.97679	9.14991	0
HBA1	4.23157	4.89309	9.3456	5.50857	4.58422	9.15428
RAB7A	8.08605	8.6205	0	9.10177	9.10946	0
TFAM	5.63742	6.14322	3.43634	2.77576	3.57673	9.71887
WDR1	8.95387	9.06332	0	8.6608	7.87834	0
PSMB6	8.58828	8.17237	0	9.56015	8.68257	0
SPCS2	8.1294	12.3889	0	7.97294	10.8177	0
SRRM1	5.81946	5.43436	3.77391	0.785424	5.61071	9.54588
EIF6	4.46346	6.96522	4.14037	5.65523	6.14459	4.14037
XRCC4	2.35925	6.05711	2.47035	2.04165	7.04534	2.47035
PSMD13	8.04217	10.2836	0	8.64338	8.30012	0
FABP5	7.27076	9.78552	0	11.0998	7.37068	0
CKAP5	9.04368	8.63768	0	8.18948	8.22727	0
LASP1	9.41944	9.55786	0	9.25362	8.37531	0
WDR18	7.23535	9.60384	0	7.00114	8.61856	0
NCL	6.30898	6.5506	2.1687	3.00737	4.66461	7.98749
GRPEL1	10.688	9.67898	3.79497	1.62637	4.32277	16.6401
EIF3M	8.45772	8.75132	0	8.64784	7.37198	0
RBBP7	2.91774	4.66778	14.5704	8.47633	8.47475	4.02871
RAB3GAP2	8.22469	6.98049	0	8.81511	7.50842	0
RPS8	7.77057	8.25164	0	8.53261	6.40275	0
UROD	8.98835	7.90099	0	7.85429	7.91274	0
LSM2	8.67378	7.68503	0	9.57691	7.93843	0
RPL35A	3.89076	8.30341	2.44138	3.69698	2.83322	7.45969
RPL9	10.186	8.45599	0	8.26117	11.6925	0
IGF2BP1	6.62751	7.67197	3.14912	6.154	2.89069	7.84522
NCBP1	8.43096	8.22584	0	8.87813	8.82907	0
TPI1	7.62029	8.33403	0	7.8997	7.11404	0
CTNNBL1	10.1476	9.92939	0	10.5356	10.7814	0
FKBP4	7.87407	8.65238	0	10.119	7.4288	0
LUC7L2	5.42626	8.76343	0	7.01228	8.06927	0
CALU	5.61616	7.90561	4.72583	8.31633	5.56253	4.72583
POLR2C	7.74952	5.03861	3.99627	3.84216	8.65938	4.74023
NUP160	8.02073	8.89138	0	7.67331	8.29017	0
STIP1	6.63078	6.86923	4.0519	7.46486	5.70958	4.0519
NUP205	5.3498	7.35364	3.8081	1.176	3.49969	11.0763
TCERG1	8.69537	8.42519	0	7.73269	8.47121	0
GANAB	6.5511	5.6398	1.77982	7.34758	5.34797	1.77982
CANX	8.30157	8.91446	0	9.04553	7.27718	0
RPL15	8.49425	7.5135	0	6.93512	8.29085	0
KIF2C	9.45904	8.88464	0	9.42221	8.05845	0
NUF2	8.49144	6.36487	0	7.5513	8.04085	0
ENO2	6.94532	5.86292	4.51635	7.9406	5.12161	4.51635
NUDT21	8.25577	8.75782	0	9.41288	8.4254	0
PTPN23	9.59404	9.43712	0	8.35349	9.83023	0
SAP18	7.89125	8.30551	0	7.68946	9.24947	0
SBDS	7.961	9.49156	0	10.0902	8.16334	0
AFDN	5.95466	11.074	0	9.69265	8.03771	0
TRMT2A	8.0018	7.75305	0	8.01961	8.32563	0
MKI67	8.49054	8.04495	0	7.91846	9.21927	0
DDX39A	8.94048	9.37581	0	9.40662	8.29706	0
RPS9	3.87278	6.00286	4.39406	5.30317	4.48299	4.39406
MUCL1	6.22741	6.77855	0	6.46078	6.1628	0
DNAJB1	10.2006	11.6111	0	11.514	9.67729	0
WDR77	8.50244	8.45551	0	9.97924	7.47125	0
RAB11B	10.5072	7.6484	0	11.2686	7.42791	0
DBR1	2.69888	4.60022	10.0698	8.04881	8.5463	0.37151
NAPA	8.87596	9.3083	0	10.2356	7.45517	0
UBA2	8.38767	8.62345	0	9.4957	7.97726	0
TMPO	9.02992	7.7104	0	7.99521	9.15901	0
ADK	9.23932	8.80054	0	10.1583	8.31348	0
SF3B4	8.82018	9.67664	0	9.72373	8.3595	0
GSPT1	6.62523	8.05493	4.00597	0.77572	3.50892	14.8261
CALM3	9.14824	8.81989	0	9.86621	7.72705	0
SMARCC2	10.078	7.0475	0	9.01353	8.46869	0
RPL35	2.76391	6.76988	3.63167	6.4537	3.21214	3.63167
EIF3G	0.97933	3.21524	11.1094	7.33503	3.77853	4.45916
ATP5F1C	5.2193	5.29598	2.82374	7.54406	2.83587	2.82374
SNRPD3	7.06919	6.62641	4.47994	7.00076	6.60946	4.47994
RALY	8.92476	8.63658	0	7.94297	9.31493	0
HBD	10.0392	8.01135	2.50697	6.53954	10.9279	2.86457
GART	5.20912	6.64901	4.57246	5.28752	6.62463	4.57246
LRRC47	8.09676	9.08662	0	7.93499	9.01125	0
PSMB3	8.76146	7.63254	0	9.526	7.08261	0
SMPD4	5.27185	7.86826	0	5.16119	7.80485	0
HSPH1	8.44664	8.05029	0	8.69092	7.98922	0
YTHDC1	4.26889	7.96495	3.26842	3.9575	8.36024	3.26842
CPNE3	7.21432	9.13605	0	9.08037	7.40012	0
COMT	3.27165	9.18172	4.48239	3.15414	2.96829	10.7184
RPL18A	5.33165	5.69755	4.16922	7.12116	3.88732	4.16922
ETF1	8.33915	8.07896	0	9.40044	6.95948	0
DNAJC9	5.04095	5.81281	4.76645	4.94218	5.91646	4.76645
ARF1	8.49747	8.27815	0	8.77208	8.03193	0
RPL24	4.24806	6.6499	4.30958	6.7841	4.12052	4.30958
EIF3K	7.33488	8.27509	0	8.26106	7.33015	0
ATP1A1	5.09721	7.2785	4.49148	5.35893	4.78462	6.72876
PSMD2	7.96109	9.42689	0	7.0207	10.3548	0
HBS1L	7.82465	7.29976	0	8.1812	6.93457	0
PGAM5	9.75894	8.79366	0	10.6848	7.85831	0
