## Supplemental Table 4 for "DNA O-MAP uncovers the molecular neighborhoods associated with specific genomic loci"

### Sheet: Sheet1
Target	Type	Span	Cell Line(s)
Pan-Alpha Satellite	Multilocus repeat	0.5–5 Mb ea. (~35Mb total)	HCT116
Telomere	Multilocus repeat	10–15 kb ea. (~500kB total)	HCT116
Mitochondria	Whole Chromosome	~16.5 kb ea.	HCT116
HOXA and HOXB	Single copy	~80 kb ea.	K562
Chromsome X	Single copy	4.5 Mb	EY.T4
